# A novel subtype of reactive astrocytes critical for HIV associated pain pathogenesis

**DOI:** 10.1101/2022.08.03.502665

**Authors:** Junying Zheng, Michael Spurgat, Shao-Jun Tang

## Abstract

Pathological pain is common in HIV patients, but the underlying mechanism remains elusive and therapeutic targets for effective treatment have not been identified. Reactive astrocytes are specifically activated in the spinal dorsal horn (SDH) of HIV patients with pathological pain and required for the development of HIV-associated pain in mouse models. These findings suggest a key role of reactive astrocytes in HIV-associated pain pathogenesis. However, due to the heterogeneity of reactive astrocytes, the pathogenic subtype is unknown. Using single-nucleus RNA-seq (snRNA-seq) transcriptomic analysis, we identified a novel subtype of HIV-pain associated astrocytes (HIPAs) in the lumbar spinal cord of the HIV -1 gp120 transgenic model. HIPAs were galectin 3 (Gal3)-positive and had transcriptomic signatures of phagocytosis and inflammation; they were also induced in the spinal cord of HIV patients. We showed HIPAs phagocytosed neuronal and synaptic components and were associated with neuronal degeneration. We found that knockout (KO) of Gal3 in gp120 transgenic mice severely diminished HIPAs. Interestingly, the activation of other astrocytes (e.g., homeostatic astrocytes) were also diminished in the Gla3 KO/gp120 transgenic mice. These results indicate that Gal3 is critical for gp120 to induce HIPAs, and that Gal3 may directly or via HIPAs to control the activation of other subtypes of astrocytes. Finally, we showed that the loss of HIPAs caused by Gal3 KO was associated with attenuated neuronal degeneration, neuroinflammation, and pain in gp120 transgenic mice. Collectively, our data suggest that HIPAs are a Gal3-expressing astrocytic subtype that mediates gp120-induced neurodegeneration and neuroinflammation in the spinal pain neural circuit during pain pathogenesis and is a potential cell target for treating HIV-associated pain.
