## Supplemental Table 1 for "A novel subtype of reactive astrocytes critical for HIV associated pain pathogenesis"

### Sheet: WtAstroSub_allmarkers-p0.05
	p_val	avg_log2FC	pct.1	pct.2	p_val_adj	cluster	gene
Trpm3	2.2138e-25	1.15596	1	0.726	4.42761e-22	1	Trpm3
Gm30382	4.15723e-09	1.12003	0.46	0.205	8.31446e-06	1	Gm30382
Pitpnc1	1.05341e-23	1.10758	0.971	0.684	2.10683e-20	1	Pitpnc1
Slc6a11	2.37605e-18	1.10546	0.849	0.451	4.75211e-15	1	Slc6a11
Nrxn1	5.1917e-29	1.0974	1	0.903	1.03834e-25	1	Nrxn1
Gm20713	3.29691e-22	1.09273	0.986	0.451	6.59383e-19	1	Gm20713
Kcnd2	3.10302e-23	1.08491	1	0.656	6.20603e-20	1	Kcnd2
Tox	5.41866e-13	1.02605	0.511	0.177	1.08373e-09	1	Tox
Brinp3	1.35331e-17	1.01968	0.921	0.583	2.70663e-14	1	Brinp3
Trp63	6.83722e-11	1.00549	0.612	0.292	1.36744e-07	1	Trp63
Gpc5	4.38482e-18	1.00006	1	0.503	8.76964e-15	1	Gpc5
Grip1	1.32464e-08	0.915678	0.46	0.215	2.64928e-05	1	Grip1
Car10	1.91233e-15	0.911121	0.906	0.597	3.82466e-12	1	Car10
Nhsl1	1.2006e-17	0.909335	0.935	0.622	2.4012e-14	1	Nhsl1
Gria2	5.63481e-11	0.906769	0.669	0.354	1.12696e-07	1	Gria2
Plcb1	1.36205e-18	0.892214	1	0.747	2.7241e-15	1	Plcb1
Gria4	9.85131e-14	0.891561	0.849	0.458	1.97026e-10	1	Gria4
Atp13a4	1.8587e-13	0.880676	0.777	0.42	3.7174e-10	1	Atp13a4
Lsamp	1.83135e-25	0.86713	1	1	3.6627e-22	1	Lsamp
Adgrl2	4.81837e-08	0.858761	0.396	0.17	9.63674e-05	1	Adgrl2
Vegfa	1.22691e-10	0.835754	0.59	0.264	2.45383e-07	1	Vegfa
Npas2	4.09753e-11	0.832325	0.763	0.483	8.19506e-08	1	Npas2
Gm3764	2.1076e-16	0.819099	1	0.726	4.2152e-13	1	Gm3764
Sorcs2	3.40151e-08	0.817903	0.424	0.181	6.80301e-05	1	Sorcs2
Nwd1	1.35162e-09	0.815914	0.727	0.455	2.70323e-06	1	Nwd1
Kirrel3	8.65269e-15	0.815711	0.971	0.646	1.73054e-11	1	Kirrel3
Pde7b	1.47204e-11	0.792675	0.791	0.448	2.94408e-08	1	Pde7b
Gli2	1.49803e-09	0.790873	0.518	0.229	2.99607e-06	1	Gli2
Ptprg	5.06587e-13	0.782274	0.863	0.632	1.01317e-09	1	Ptprg
Mical2	2.2085e-10	0.756435	0.712	0.42	4.41701e-07	1	Mical2
Kcnip3	1.1814e-07	0.756221	0.496	0.253	0.000236279	1	Kcnip3
Slc7a10	3.26355e-11	0.755278	0.705	0.344	6.52709e-08	1	Slc7a10
Gm12239	8.81517e-13	0.751766	0.942	0.535	1.76303e-09	1	Gm12239
Gli3	2.51883e-09	0.751551	0.784	0.635	5.03766e-06	1	Gli3
Frem1	5.57706e-06	0.744616	0.424	0.233	0.0111541	1	Frem1
Eps8	9.2655e-08	0.743405	0.676	0.438	0.00018531	1	Eps8
Gria1	1.42122e-08	0.733301	0.727	0.424	2.84244e-05	1	Gria1
Slco1c1	1.17669e-08	0.732863	0.424	0.17	2.35338e-05	1	Slco1c1
Itih3	1.13789e-09	0.722312	0.468	0.181	2.27577e-06	1	Itih3
Shc3	2.40829e-07	0.719426	0.475	0.233	0.000481657	1	Shc3
Ablim1	1.77543e-09	0.719048	0.698	0.392	3.55087e-06	1	Ablim1
Atp1a2	1.1609e-14	0.715672	1	0.865	2.32179e-11	1	Atp1a2
9630028H03Rik	4.60857e-06	0.6985	0.525	0.292	0.00921715	1	9630028H03Rik
Chl1	8.02615e-08	0.698442	0.806	0.573	0.000160523	1	Chl1
B230323A14Rik	9.55348e-07	0.693005	0.439	0.215	0.0019107	1	B230323A14Rik
Acsbg1	5.4447e-10	0.690598	0.777	0.5	1.08894e-06	1	Acsbg1
Fut9	3.63287e-09	0.675769	0.827	0.594	7.26574e-06	1	Fut9
Frmd4a	1.70358e-12	0.673915	0.957	0.753	3.40717e-09	1	Frmd4a
Rora	8.6156e-17	0.670654	1	0.962	1.72312e-13	1	Rora
Negr1	7.25762e-11	0.667953	0.964	0.736	1.45152e-07	1	Negr1
Dpf3	3.86905e-06	0.645489	0.561	0.361	0.00773809	1	Dpf3
Slc1a2	7.41303e-16	0.621276	1	0.951	1.48261e-12	1	Slc1a2
Sfxn5	4.68139e-07	0.619192	0.755	0.611	0.000936279	1	Sfxn5
Nmur2	4.66825e-06	0.611468	0.367	0.163	0.00933649	1	Nmur2
Prr16	2.84805e-06	0.607939	0.576	0.33	0.0056961	1	Prr16
Fam214a	1.00776e-07	0.607578	0.554	0.292	0.000201551	1	Fam214a
Cit	5.98478e-06	0.607067	0.252	0.09	0.0119696	1	Cit
Syne1	2.75687e-12	0.597229	0.971	0.823	5.51375e-09	1	Syne1
Dbx2	1.65267e-05	0.592381	0.496	0.302	0.0330534	1	Dbx2
Prex2	3.10236e-08	0.590873	0.856	0.639	6.20473e-05	1	Prex2
Alcam	5.40848e-06	0.584126	0.64	0.406	0.010817	1	Alcam
Shroom3	3.5969e-07	0.582044	0.755	0.566	0.00071938	1	Shroom3
Ccdc85a	2.16064e-05	0.578721	0.54	0.333	0.0432128	1	Ccdc85a
Pcdh7	1.27059e-08	0.578564	0.971	0.83	2.54118e-05	1	Pcdh7
Kank1	1.2106e-06	0.567973	0.777	0.635	0.0024212	1	Kank1
Erbb4	5.61938e-10	0.557654	0.964	0.927	1.12388e-06	1	Erbb4
Dmd	9.1988e-09	0.549068	0.978	0.809	1.83976e-05	1	Dmd
Mgat4c	4.82922e-10	0.546678	1	0.938	9.65844e-07	1	Mgat4c
Lrrc4c	1.43504e-11	0.514615	0.993	0.941	2.87009e-08	1	Lrrc4c
Ptprj	1.65037e-05	0.513558	0.612	0.431	0.0330074	1	Ptprj
Dgkb	5.19782e-07	0.494908	0.914	0.816	0.00103956	1	Dgkb
Paqr8	5.59444e-06	0.482515	0.777	0.576	0.0111889	1	Paqr8
Esrrg	1.43848e-05	0.457883	0.871	0.649	0.0287696	1	Esrrg
Kcnma1	2.19472e-05	0.436348	0.647	0.392	0.0438944	1	Kcnma1
Nrcam	1.88961e-05	0.415638	0.878	0.806	0.0377922	1	Nrcam
Slc4a4	1.08356e-07	0.38333	1	0.986	0.000216712	1	Slc4a4
Plpp3	5.69583e-06	0.37699	0.741	0.538	0.0113917	1	Plpp3
Egfem1	1.01687e-05	-0.720727	0.194	0.424	0.0203374	1	Egfem1
Ppm1l	2.29666e-05	-0.738511	0.086	0.26	0.0459332	1	Ppm1l
Nrxn3	1.05149e-08	-0.78586	0.705	0.847	2.10297e-05	1	Nrxn3
Nrg2	3.71257e-06	-0.790036	0.209	0.427	0.00742514	1	Nrg2
Asic2	5.85246e-07	-0.852612	0.209	0.451	0.00117049	1	Asic2
Gm973	2.1657e-07	-0.856297	0.381	0.615	0.000433141	1	Gm973
Magi3	1.31694e-06	-0.89528	0.065	0.26	0.00263388	1	Magi3
Rmst	3.74842e-09	-0.918849	0.669	0.823	7.49684e-06	1	Rmst
Adcy2	3.99019e-06	-0.968673	0.187	0.389	0.00798039	1	Adcy2
Fam155a	1.99232e-05	-0.973364	0.252	0.455	0.0398464	1	Fam155a
Bmpr1b	1.14643e-09	-0.984006	0.604	0.816	2.29285e-06	1	Bmpr1b
Dner	1.37412e-06	-0.992724	0.094	0.302	0.00274825	1	Dner
Angpt1	1.01781e-06	-1.02357	0.209	0.434	0.00203562	1	Angpt1
Nxn	1.5547e-06	-1.02956	0.23	0.441	0.00310941	1	Nxn
Arhgef4	6.36956e-08	-1.05594	0.619	0.757	0.000127391	1	Arhgef4
Bcl2	1.03988e-06	-1.0654	0.201	0.427	0.00207976	1	Bcl2
Erc2	5.59726e-07	-1.09385	0.094	0.302	0.00111945	1	Erc2
Cmya5	2.78701e-08	-1.11611	0.079	0.316	5.57402e-05	1	Cmya5
Stk32a	1.34753e-12	-1.1904	0.388	0.719	2.69507e-09	1	Stk32a
Ptprt	1.25893e-07	-1.21171	0.281	0.51	0.000251787	1	Ptprt
Synpo2	2.86734e-07	-1.22412	0.137	0.361	0.000573467	1	Synpo2
Chst9	3.70199e-06	-1.28864	0.144	0.34	0.00740398	1	Chst9
Slc38a1	4.74874e-09	-1.29286	0.309	0.552	9.49749e-06	1	Slc38a1
Gm13269	2.16055e-08	-1.29434	0.05	0.278	4.32109e-05	1	Gm13269
Epha5	5.66266e-14	-1.29585	0.23	0.642	1.13253e-10	1	Epha5
Pgm5	8.62372e-10	-1.30521	0.029	0.285	1.72474e-06	1	Pgm5
Reep1	4.16275e-10	-1.30674	0.036	0.302	8.3255e-07	1	Reep1
Adamts9	3.70682e-09	-1.30872	0.237	0.5	7.41364e-06	1	Adamts9
Gm10848	3.48922e-11	-1.32558	0.022	0.299	6.97843e-08	1	Gm10848
Ccser1	2.62838e-08	-1.32804	0.237	0.493	5.25676e-05	1	Ccser1
Aqp4	2.608e-12	-1.33028	0.525	0.753	5.21599e-09	1	Aqp4
Sntg2	6.79445e-11	-1.34727	0	0.257	1.35889e-07	1	Sntg2
Reln	7.84237e-11	-1.39269	0.158	0.458	1.56847e-07	1	Reln
Gm14964	7.73987e-10	-1.4514	0.129	0.406	1.54797e-06	1	Gm14964
Pdzrn3	1.60978e-10	-1.45364	0.014	0.274	3.21956e-07	1	Pdzrn3
Glis3	7.53454e-12	-1.50043	0.345	0.615	1.50691e-08	1	Glis3
Cadps	3.45809e-14	-1.52845	0.338	0.656	6.91619e-11	1	Cadps
Dok6	9.59029e-11	-1.53773	0.18	0.476	1.91806e-07	1	Dok6
Sema3a	3.13353e-10	-1.58751	0.036	0.302	6.26706e-07	1	Sema3a
Ccdc3	3.99379e-12	-1.58909	0	0.285	7.98758e-09	1	Ccdc3
Tenm3	8.01862e-20	-1.63312	0.201	0.681	1.60372e-16	1	Tenm3
Gm4876	6.22556e-14	-1.64876	0.022	0.358	1.24511e-10	1	Gm4876
Gm10635	3.76245e-08	-1.65795	0.036	0.25	7.52489e-05	1	Gm10635
Tmem108	1.03704e-14	-1.65996	0.007	0.351	2.07408e-11	1	Tmem108
Ldb2	2.07835e-14	-1.66703	0.137	0.507	4.1567e-11	1	Ldb2
Cd44	6.45518e-13	-1.6806	0	0.302	1.29104e-09	1	Cd44
Prr5l	3.4981e-12	-1.72543	0.014	0.309	6.9962e-09	1	Prr5l
Col23a1	1.26365e-11	-1.79944	0.165	0.469	2.52729e-08	1	Col23a1
Grik2	1.23969e-13	-1.82387	0.46	0.698	2.47938e-10	1	Grik2
Sorbs2os	1.23778e-13	-1.83044	0.043	0.382	2.47556e-10	1	Sorbs2os
A2m	1.80972e-12	-2.01704	0.137	0.451	3.61944e-09	1	A2m
Ccdc148	1.72686e-15	-2.22556	0.058	0.431	3.45372e-12	1	Ccdc148
Prune2	4.98932e-17	-2.27419	0.072	0.469	9.97863e-14	1	Prune2
Csmd1	3.40447e-13	-2.3828	0.065	0.392	6.80894e-10	1	Csmd1
Kcnj3	1.89068e-20	-2.48415	0.036	0.493	3.78137e-17	1	Kcnj3
Gfap	1.19897e-19	-2.48646	0.158	0.583	2.39794e-16	1	Gfap
Sorbs2	6.51494e-18	-2.56836	0.115	0.524	1.30299e-14	1	Sorbs2
Cacnb2	2.51033e-29	-2.81489	0.173	0.722	5.02067e-26	1	Cacnb2
6330411D24Rik	4.81056e-17	-3.60839	0.007	0.396	9.62113e-14	1	6330411D24Rik
Vav3	1.14375e-29	1.85262	0.824	0.219	2.2875e-26	2	Vav3
Tafa1.1	3.78268e-18	1.50604	0.682	0.213	7.56536e-15	2	Tafa1
Kcnma1.1	1.43463e-23	1.45366	0.906	0.368	2.86927e-20	2	Kcnma1
Gpc5.1	2.48316e-27	1.37168	1	0.582	4.96631e-24	2	Gpc5
Shisa6.1	7.85921e-13	1.17358	0.659	0.266	1.57184e-09	2	Shisa6
A730020M07Rik	5.50282e-15	1.15521	0.294	0.032	1.10056e-11	2	A730020M07Rik
Gm20713.1	3.71154e-18	1.15133	1	0.532	7.42309e-15	2	Gm20713
Ccdc85a.1	1.35645e-15	1.13442	0.765	0.31	2.71291e-12	2	Ccdc85a
Slc7a10.1	1.35637e-15	1.11271	0.824	0.371	2.71275e-12	2	Slc7a10
Gm12239.1	2.86359e-17	1.10497	0.976	0.591	5.72719e-14	2	Gm12239
Galnt18	2.86212e-10	1.08726	0.694	0.333	5.72424e-07	2	Galnt18
Rgs7bp	5.01422e-12	1.0852	0.494	0.152	1.00284e-08	2	Rgs7bp
Xylt1.1	3.90376e-14	1.08208	0.753	0.322	7.80751e-11	2	Xylt1
Gria4.1	2.93889e-15	1.05925	0.929	0.5	5.87778e-12	2	Gria4
Atp1b2	9.66851e-11	1.03393	0.8	0.471	1.9337e-07	2	Atp1b2
Gm49164	6.41427e-09	1.02429	0.424	0.146	1.28285e-05	2	Gm49164
Rgs7.1	1.20344e-14	1.00889	0.8	0.319	2.40688e-11	2	Rgs7
Trpm3.1	2.13714e-16	1.00207	1	0.769	4.27427e-13	2	Trpm3
Prr16.1	1.43641e-11	1.00017	0.729	0.33	2.87282e-08	2	Prr16
Csmd2	2.66933e-10	0.968821	0.341	0.085	5.33867e-07	2	Csmd2
Kirrel3.1	3.24009e-15	0.955748	1	0.69	6.48018e-12	2	Kirrel3
Gm49171	7.57866e-08	0.931221	0.329	0.096	0.000151573	2	Gm49171
Usp53	1.16793e-12	0.917186	0.953	0.67	2.33587e-09	2	Usp53
Cdh22	5.37883e-08	0.914906	0.447	0.187	0.000107577	2	Cdh22
Gm31135	3.02692e-12	0.906829	0.447	0.117	6.05383e-09	2	Gm31135
Atp1a2.1	2.23222e-17	0.897979	1	0.886	4.46443e-14	2	Atp1a2
Colec12	2.47045e-09	0.86028	0.353	0.094	4.9409e-06	2	Colec12
Flrt2.1	5.49012e-07	0.812921	0.529	0.257	0.00109802	2	Flrt2
Kcnd2.1	2.41998e-11	0.805941	1	0.711	4.83996e-08	2	Kcnd2
Plcb1.1	1.28522e-13	0.796871	1	0.787	2.57044e-10	2	Plcb1
Serpine2	3.69768e-07	0.791359	0.694	0.404	0.000739535	2	Serpine2
Acvr1c	2.95009e-07	0.788239	0.353	0.12	0.000590019	2	Acvr1c
Trp63.1	1.71197e-10	0.778766	0.729	0.313	3.42394e-07	2	Trp63
Rora.1	2.2346e-16	0.777913	1	0.968	4.4692e-13	2	Rora
Lsamp.1	3.21315e-18	0.776509	1	1	6.42629e-15	2	Lsamp
Sh3rf3	8.13768e-06	0.769079	0.294	0.108	0.0162754	2	Sh3rf3
Gm28750	3.74745e-08	0.763628	0.353	0.105	7.49491e-05	2	Gm28750
Gm3764.1	1.76887e-12	0.756974	1	0.769	3.53773e-09	2	Gm3764
Nrxn1.1	3.6997e-12	0.755164	1	0.918	7.39939e-09	2	Nrxn1
Esrrg.1	8.0904e-11	0.73147	0.918	0.673	1.61808e-07	2	Esrrg
Itpr2.1	2.75152e-06	0.708031	0.682	0.418	0.00550304	2	Itpr2
Etnppl.1	3.75317e-06	0.702669	0.482	0.234	0.00750633	2	Etnppl
Nrxn3.1	3.23317e-09	0.676273	0.988	0.754	6.46634e-06	2	Nrxn3
Prkd1	1.4955e-08	0.671261	0.906	0.596	2.991e-05	2	Prkd1
Slco1c1.1	1.05427e-05	0.668875	0.447	0.205	0.0210853	2	Slco1c1
Negr1.1	1.92123e-09	0.661346	0.953	0.775	3.84246e-06	2	Negr1
Shc3.1	1.02132e-06	0.648732	0.529	0.257	0.00204265	2	Shc3
Arhgap26.1	1.37197e-07	0.640611	0.8	0.512	0.000274393	2	Arhgap26
Pla2g7.1	2.05434e-05	0.638067	0.671	0.442	0.0410868	2	Pla2g7
Gria2.1	1.82462e-07	0.618643	0.718	0.392	0.000364924	2	Gria2
4930505G20Rik	5.99485e-06	0.616793	0.341	0.132	0.0119897	2	4930505G20Rik
Fat3.1	5.56399e-09	0.613483	0.988	0.827	1.1128e-05	2	Fat3
Pitpnc1.1	5.07392e-08	0.608644	0.965	0.731	0.000101478	2	Pitpnc1
Pid1	1.57357e-05	0.601508	0.682	0.447	0.0314714	2	Pid1
Kalrn.1	2.04618e-05	0.59507	0.541	0.295	0.0409236	2	Kalrn
Eps8.1	3.27356e-07	0.592241	0.753	0.456	0.000654712	2	Eps8
Plod2	2.35216e-05	0.580249	0.518	0.275	0.0470432	2	Plod2
Stk32a.1	7.04569e-07	0.579859	0.824	0.558	0.00140914	2	Stk32a
Sat1.1	6.02397e-06	0.562249	0.8	0.547	0.0120479	2	Sat1
Dmd.1	1.33132e-07	0.548879	0.976	0.836	0.000266264	2	Dmd
Dlgap1	2.57345e-07	0.536252	0.894	0.643	0.00051469	2	Dlgap1
Brinp3.1	1.53139e-05	0.50925	0.906	0.64	0.0306278	2	Brinp3
Ptprj.1	1.15056e-05	0.506726	0.741	0.427	0.0230112	2	Ptprj
Gpc6	2.45877e-05	0.503311	0.953	0.743	0.0491753	2	Gpc6
Lrrc4c.1	5.96647e-08	0.484786	1	0.947	0.000119329	2	Lrrc4c
Slc1a2.1	3.73766e-07	0.465666	1	0.959	0.000747532	2	Slc1a2
Pcdh7.1	5.82348e-06	0.403332	0.988	0.848	0.011647	2	Pcdh7
Slc4a4.1	1.13163e-07	0.393773	1	0.988	0.000226325	2	Slc4a4
Gm21798	2.48913e-05	-0.734948	0.376	0.579	0.0497825	2	Gm21798
Luzp2	9.38778e-07	-0.816443	0.847	0.898	0.00187756	2	Luzp2
Camk2d	5.67502e-06	-0.8363	0.541	0.722	0.01135	2	Camk2d
Adcy8	3.60174e-06	-0.879785	0.459	0.664	0.00720348	2	Adcy8
Zfhx4	1.73352e-06	-0.969443	0.376	0.596	0.00346704	2	Zfhx4
Shisa9.1	1.79826e-05	-1.00196	0.047	0.266	0.0359652	2	Shisa9
Ppp2r2b	6.79171e-08	-1.00645	0.494	0.734	0.000135834	2	Ppp2r2b
Tgfb2	2.12376e-05	-1.0183	0.059	0.269	0.0424753	2	Tgfb2
Gm10848.1	1.17775e-05	-1.04463	0.035	0.251	0.0235549	2	Gm10848
Cadps.1	6.80426e-06	-1.12294	0.365	0.599	0.0136085	2	Cadps
Plscr4.1	2.57511e-06	-1.12711	0.059	0.292	0.00515022	2	Plscr4
Rfx4.1	3.33018e-08	-1.15191	0.506	0.743	6.66036e-05	2	Rfx4
Reep1.1	1.95595e-05	-1.15242	0.047	0.257	0.039119	2	Reep1
Robo2	1.7899e-13	-1.21959	0.659	0.889	3.57979e-10	2	Robo2
Nxn.1	4.07536e-06	-1.25528	0.188	0.418	0.00815071	2	Nxn
Bcl2.1	1.00683e-05	-1.28197	0.176	0.398	0.0201365	2	Bcl2
2610307P16Rik.1	5.78359e-07	-1.30028	0.035	0.289	0.00115672	2	2610307P16Rik
Adamts9.1	7.99594e-06	-1.30736	0.235	0.459	0.0159919	2	Adamts9
Gm13269.1	1.08447e-06	-1.32348	0.012	0.251	0.00216894	2	Gm13269
Reln.1	1.1449e-06	-1.32578	0.153	0.412	0.0022898	2	Reln
Arhgef4.1	8.95256e-09	-1.3312	0.576	0.746	1.79051e-05	2	Arhgef4
Tmem108.1	2.128e-06	-1.3333	0.047	0.287	0.004256	2	Tmem108
Synpo2.1	3.72377e-06	-1.3519	0.094	0.336	0.00744754	2	Synpo2
Gm14964.1	2.23539e-06	-1.438	0.118	0.365	0.00447079	2	Gm14964
Dab1.1	3.5808e-08	-1.44595	0.094	0.409	7.16161e-05	2	Dab1
Prr5l.1	6.03543e-06	-1.46149	0.035	0.257	0.0120709	2	Prr5l
Sorbs2os.1	4.92818e-06	-1.46763	0.082	0.319	0.00985635	2	Sorbs2os
Sema3a.1	1.74152e-06	-1.50753	0.024	0.263	0.00348303	2	Sema3a
Cd44.1	2.47386e-07	-1.51469	0	0.254	0.000494773	2	Cd44
Ptprt.1	1.32429e-09	-1.57811	0.153	0.506	2.64857e-06	2	Ptprt
Fam184a	1.09529e-13	-1.64954	0.176	0.611	2.19059e-10	2	Fam184a
Slc38a1.1	6.12761e-11	-1.69485	0.165	0.55	1.22552e-07	2	Slc38a1
Sema6d	5.7825e-16	-1.75906	0.576	0.816	1.1565e-12	2	Sema6d
Grik2.1	2.2181e-09	-1.80135	0.435	0.667	4.43621e-06	2	Grik2
Glis3.1	1.68174e-13	-2.01837	0.188	0.611	3.36348e-10	2	Glis3
Col23a1.1	7.40614e-10	-2.02616	0.094	0.439	1.48123e-06	2	Col23a1
Fam155a.1	1.10367e-09	-2.04656	0.118	0.456	2.20734e-06	2	Fam155a
Prune2.1	3.62511e-09	-2.09582	0.082	0.404	7.25022e-06	2	Prune2
Ccdc148.1	8.18776e-09	-2.09894	0.059	0.371	1.63755e-05	2	Ccdc148
Gfap.1	1.04591e-09	-2.16768	0.188	0.509	2.09182e-06	2	Gfap
A2m.1	2.69434e-11	-2.21241	0.035	0.427	5.38868e-08	2	A2m
Dok6.1	1.31186e-13	-2.24594	0.024	0.468	2.62372e-10	2	Dok6
Csmd1.1	6.99603e-08	-2.27363	0.059	0.342	0.000139921	2	Csmd1
Kcnj3.1	1.74298e-11	-2.38743	0.035	0.421	3.48596e-08	2	Kcnj3
Sorbs2.1	6.23566e-10	-2.43357	0.118	0.459	1.24713e-06	2	Sorbs2
6330411D24Rik.1	2.7652e-09	-3.37324	0.012	0.333	5.5304e-06	2	6330411D24Rik
Ccdc148.2	3.53314e-52	2.73138	0.851	0.112	7.06629e-49	3	Ccdc148
6330411D24Rik.2	5.87698e-38	2.69739	0.728	0.102	1.1754e-34	3	6330411D24Rik
Gfap.2	1.58122e-47	2.64261	0.921	0.272	3.16244e-44	3	Gfap
Sorbs2.2	3.54502e-44	2.46661	0.877	0.214	7.09004e-41	3	Sorbs2
Gm10635.1	4.3374e-29	2.41749	0.518	0.058	8.67481e-26	3	Gm10635
Sema3a.2	1.09864e-37	2.34979	0.632	0.064	2.19727e-34	3	Sema3a
Prune2.2	4.50607e-40	2.19534	0.816	0.166	9.01214e-37	3	Prune2
A2m.2	6.43056e-31	2.12819	0.763	0.198	1.28611e-27	3	A2m
Grik2.2	1.03897e-36	2.08559	0.921	0.511	2.07794e-33	3	Grik2
Kcnj3.2	2.08995e-38	2.05076	0.833	0.166	4.1799e-35	3	Kcnj3
Ccser1.2	2.28125e-27	2.03077	0.763	0.281	4.56251e-24	3	Ccser1
Gm4876.2	1.73109e-38	2.02129	0.693	0.086	3.46218e-35	3	Gm4876
Ccdc3.1	4.00723e-37	1.95628	0.596	0.045	8.01446e-34	3	Ccdc3
Sorbs2os.2	1.69888e-32	1.9419	0.684	0.121	3.39776e-29	3	Sorbs2os
Cacnb2.2	9.33366e-38	1.93687	0.956	0.393	1.86673e-34	3	Cacnb2
Gm14964.2	5.80629e-29	1.8773	0.711	0.173	1.16126e-25	3	Gm14964
Cd44.2	6.13339e-32	1.84392	0.588	0.064	1.22668e-28	3	Cd44
Ldb2.2	8.25361e-25	1.76857	0.728	0.262	1.65072e-21	3	Ldb2
Slc38a1.2	2.31987e-28	1.75142	0.842	0.339	4.63975e-25	3	Slc38a1
Sntg2.1	1.70932e-27	1.73391	0.5	0.054	3.41863e-24	3	Sntg2
Gm21847	2.03489e-25	1.70828	0.342	0.006	4.06977e-22	3	Gm21847
Tmem108.2	9.38148e-30	1.69299	0.623	0.099	1.8763e-26	3	Tmem108
Gm11099	3.07431e-23	1.68706	0.447	0.054	6.14862e-20	3	Gm11099
Gm30613	2.01778e-19	1.64057	0.281	0.01	4.03556e-16	3	Gm30613
Frmpd4	8.24052e-18	1.62005	0.377	0.054	1.6481e-14	3	Frmpd4
Dok6.2	7.1403e-28	1.61658	0.789	0.23	1.42806e-24	3	Dok6
Synpo2.2	1.95789e-22	1.605	0.623	0.166	3.91577e-19	3	Synpo2
Myoc	1.22848e-19	1.55533	0.325	0.022	2.45697e-16	3	Myoc
Aebp1	5.21341e-29	1.5423	0.456	0.026	1.04268e-25	3	Aebp1
Gm10848.2	3.11437e-24	1.53976	0.535	0.089	6.22874e-21	3	Gm10848
C530044C16Rik	4.59044e-24	1.53372	0.456	0.051	9.18088e-21	3	C530044C16Rik
Cadps.2	4.9885e-27	1.52675	0.904	0.425	9.97701e-24	3	Cadps
Reln.2	1.15322e-25	1.52585	0.737	0.224	2.30643e-22	3	Reln
Glis3.2	1.89243e-28	1.51943	0.895	0.393	3.78486e-25	3	Glis3
Kit	2.2156e-23	1.51128	0.386	0.029	4.43119e-20	3	Kit
Gm13269.2	2.59132e-23	1.48988	0.526	0.086	5.18264e-20	3	Gm13269
Pdzrn3.1	2.65389e-27	1.47744	0.535	0.064	5.30778e-24	3	Pdzrn3
Nxn.2	6.50735e-19	1.455	0.675	0.262	1.30147e-15	3	Nxn
Cmya5.1	1.15769e-16	1.45488	0.509	0.141	2.31537e-13	3	Cmya5
Abcc12	6.8302e-22	1.44666	0.298	0.006	1.36604e-18	3	Abcc12
Tex11	1.09918e-22	1.42422	0.342	0.016	2.19836e-19	3	Tex11
Chst9.2	4.8736e-12	1.40101	0.509	0.192	9.74721e-09	3	Chst9
Ppm1l.1	5.35049e-15	1.38967	0.439	0.118	1.0701e-11	3	Ppm1l
Apbb1ip	6.52384e-23	1.37591	0.395	0.032	1.30477e-19	3	Apbb1ip
Aqp4.2	1.71487e-18	1.37327	0.877	0.607	3.42973e-15	3	Aqp4
Adamts9.2	5.0351e-19	1.35155	0.728	0.3	1.00702e-15	3	Adamts9
Reep1.2	6.33053e-20	1.34452	0.518	0.105	1.26611e-16	3	Reep1
Arhgef4.2	6.49105e-23	1.33429	0.921	0.636	1.29821e-19	3	Arhgef4
Man1a	7.27339e-12	1.32655	0.368	0.096	1.45468e-08	3	Man1a
Bcl2.2	1.9859e-15	1.32471	0.64	0.249	3.9718e-12	3	Bcl2
Rasgef1b	2.37348e-19	1.31319	0.289	0.013	4.74696e-16	3	Rasgef1b
Nnat.1	4.02178e-07	1.31015	0.368	0.157	0.000804355	3	Nnat
Dner.2	3.94355e-15	1.29322	0.5	0.137	7.8871e-12	3	Dner
Col23a1.2	9.82622e-20	1.27905	0.711	0.246	1.96524e-16	3	Col23a1
Myo16.2	1.10478e-17	1.27214	0.5	0.121	2.20955e-14	3	Myo16
Klhl29	3.03062e-16	1.26288	0.395	0.07	6.06124e-13	3	Klhl29
Ahnak	7.36878e-22	1.25009	0.333	0.016	1.47376e-18	3	Ahnak
Rmst.1	3.07503e-20	1.24128	0.93	0.716	6.15006e-17	3	Rmst
Lrriq1	7.65804e-16	1.22375	0.272	0.022	1.53161e-12	3	Lrriq1
Ptprt.2	5.89319e-16	1.22069	0.719	0.332	1.17864e-12	3	Ptprt
P3h2	5.91935e-20	1.20819	0.307	0.016	1.18387e-16	3	P3h2
Tes	4.99002e-18	1.18702	0.272	0.013	9.98005e-15	3	Tes
Ano1	2.6349e-15	1.1776	0.307	0.035	5.2698e-12	3	Ano1
Nrp2	9.14112e-14	1.17451	0.386	0.093	1.82822e-10	3	Nrp2
Tnr	2.67678e-09	1.15388	0.254	0.054	5.35356e-06	3	Tnr
Tenm3.1	2.34976e-15	1.13478	0.781	0.431	4.69951e-12	3	Tenm3
Fam155a.2	1.56255e-12	1.1323	0.667	0.288	3.12511e-09	3	Fam155a
Sipa1l1.2	1.27726e-13	1.12772	0.518	0.173	2.55452e-10	3	Sipa1l1
A730049H05Rik	8.10802e-13	1.11373	0.412	0.109	1.6216e-09	3	A730049H05Rik
Adamts20.2	1.17775e-11	1.10404	0.447	0.15	2.35549e-08	3	Adamts20
Erc2.2	5.6293e-12	1.10314	0.465	0.15	1.12586e-08	3	Erc2
Tnc	2.59208e-12	1.08916	0.307	0.054	5.18416e-09	3	Tnc
Slc25a21.1	3.65935e-11	1.07006	0.412	0.128	7.31869e-08	3	Slc25a21
Bmpr1b.2	8.20233e-17	1.04248	0.904	0.69	1.64047e-13	3	Bmpr1b
Padi2.1	2.95994e-10	1.03831	0.412	0.141	5.91987e-07	3	Padi2
Cpne8	6.60492e-11	1.03378	0.263	0.048	1.32098e-07	3	Cpne8
Ryr2	7.26484e-11	1.01796	0.342	0.086	1.45297e-07	3	Ryr2
Maf	1.20254e-13	1.00915	0.333	0.061	2.40508e-10	3	Maf
Asic2.2	4.74234e-13	1.00685	0.64	0.275	9.48467e-10	3	Asic2
Tgfb2.1	8.31757e-10	0.977847	0.43	0.153	1.66351e-06	3	Tgfb2
Slc16a2	7.66614e-13	0.973724	0.298	0.048	1.53323e-09	3	Slc16a2
Foxp2	6.23353e-11	0.972678	0.263	0.045	1.24671e-07	3	Foxp2
8030451A03Rik	6.39052e-14	0.963446	0.325	0.051	1.2781e-10	3	8030451A03Rik
Sema6d.1	9.33226e-14	0.962796	0.912	0.716	1.86645e-10	3	Sema6d
Lrrc9	4.9929e-11	0.954994	0.351	0.093	9.9858e-08	3	Lrrc9
Zbtb7c	2.99486e-08	0.944312	0.342	0.115	5.98972e-05	3	Zbtb7c
Plscr4.2	9.55541e-10	0.943034	0.447	0.173	1.91108e-06	3	Plscr4
Neto2	4.84735e-08	0.93856	0.325	0.105	9.69471e-05	3	Neto2
Calcrl.2	4.52127e-09	0.938271	0.412	0.144	9.04253e-06	3	Calcrl
Adcy2.2	1.04875e-08	0.935238	0.526	0.249	2.09751e-05	3	Adcy2
Cfap44	2.59299e-12	0.934698	0.263	0.035	5.18598e-09	3	Cfap44
Abcc4	6.90382e-11	0.929139	0.272	0.051	1.38076e-07	3	Abcc4
Plekha6	2.55892e-09	0.927329	0.298	0.077	5.11785e-06	3	Plekha6
Csmd1.2	6.96923e-13	0.927112	0.553	0.188	1.39385e-09	3	Csmd1
Rimbp2.1	5.32127e-09	0.902122	0.386	0.134	1.06425e-05	3	Rimbp2
Epha5.1	2.61221e-09	0.898779	0.728	0.428	5.22442e-06	3	Epha5
Met	7.34189e-13	0.89633	0.254	0.029	1.46838e-09	3	Met
Mir670hg	9.8237e-10	0.894656	0.272	0.058	1.96474e-06	3	Mir670hg
Grin3a	9.91086e-06	0.89342	0.404	0.208	0.0198217	3	Grin3a
Spef2	3.34552e-11	0.883588	0.289	0.054	6.69105e-08	3	Spef2
Rfx4.2	8.61001e-16	0.879287	0.921	0.613	1.722e-12	3	Rfx4
Atp2b4	4.78127e-11	0.862969	0.307	0.064	9.56253e-08	3	Atp2b4
Robo2.1	1.13048e-12	0.859853	0.939	0.808	2.26097e-09	3	Robo2
Egfem1.1	8.65651e-06	0.850395	0.509	0.291	0.017313	3	Egfem1
Itih5	4.99527e-09	0.845562	0.333	0.102	9.99054e-06	3	Itih5
Eda.1	1.20486e-09	0.845013	0.421	0.144	2.40973e-06	3	Eda
Gm32569.1	1.01303e-07	0.824559	0.421	0.182	0.000202605	3	Gm32569
Id3	7.80058e-07	0.818722	0.307	0.109	0.00156012	3	Id3
2610307P16Rik.2	1.61846e-06	0.816663	0.395	0.182	0.00323692	3	2610307P16Rik
Osbpl3	6.68154e-10	0.804137	0.254	0.048	1.33631e-06	3	Osbpl3
Stk32a.2	1.29502e-08	0.769936	0.816	0.537	2.59005e-05	3	Stk32a
Adcy8.1	4.4124e-08	0.765896	0.772	0.569	8.82481e-05	3	Adcy8
Utrn	1.39368e-12	0.763501	0.895	0.818	2.78735e-09	3	Utrn
Cacna1a	6.52771e-07	0.750794	0.298	0.102	0.00130554	3	Cacna1a
Dab1.2	2.34846e-09	0.741555	0.579	0.262	4.69693e-06	3	Dab1
Fhit	5.37067e-06	0.737249	0.693	0.518	0.0107413	3	Fhit
Magi3.1	8.49497e-09	0.7359	0.386	0.128	1.69899e-05	3	Magi3
Msra	3.1635e-07	0.731049	0.263	0.077	0.000632701	3	Msra
Fbxl7.2	2.13984e-05	0.72729	0.377	0.176	0.0427968	3	Fbxl7
Ahi1.1	6.22674e-06	0.726347	0.491	0.265	0.0124535	3	Ahi1
Dgkh	7.91585e-06	0.722629	0.254	0.089	0.0158317	3	Dgkh
Gm973.1	5.36991e-07	0.716476	0.711	0.476	0.00107398	3	Gm973
Pgm5.1	7.34541e-08	0.702343	0.386	0.134	0.000146908	3	Pgm5
Pamr1	8.14493e-09	0.673783	0.325	0.093	1.62899e-05	3	Pamr1
Dnah7b.1	1.75611e-06	0.64627	0.596	0.383	0.00351222	3	Dnah7b
Ntng1	7.7757e-07	0.644838	0.333	0.118	0.00155514	3	Ntng1
Frem2	1.13699e-06	0.59728	0.281	0.093	0.00227398	3	Frem2
Acacb	1.54884e-05	0.595007	0.272	0.105	0.0309768	3	Acacb
Fam184a.1	5.55571e-06	0.575202	0.667	0.473	0.0111114	3	Fam184a
Pdgfd.1	5.75798e-06	0.566637	0.816	0.706	0.011516	3	Pdgfd
Prr5l.2	5.30703e-11	0.55448	0.447	0.128	1.06141e-07	3	Prr5l
Csgalnact1	1.71924e-05	-0.50705	0.553	0.808	0.0343849	3	Csgalnact1
Mgat4c.1	4.76476e-07	-0.56642	0.912	0.974	0.000952952	3	Mgat4c
Erbb4.1	2.80867e-09	-0.638979	0.912	0.949	5.61734e-06	3	Erbb4
Gli3.1	8.36237e-06	-0.648921	0.553	0.732	0.0167247	3	Gli3
Zeb1.1	3.55148e-06	-0.659552	0.553	0.764	0.00710295	3	Zeb1
Pcdh7.2	1.29958e-08	-0.691341	0.781	0.911	2.59916e-05	3	Pcdh7
Slc4a4.2	2.24266e-16	-0.711167	0.974	0.997	4.48533e-13	3	Slc4a4
Dbx2.1	2.48047e-06	-0.719275	0.175	0.435	0.00496094	3	Dbx2
Klf12.1	1.01971e-07	-0.722459	0.596	0.827	0.000203943	3	Klf12
Kank1.1	7.24311e-07	-0.729214	0.544	0.732	0.00144862	3	Kank1
Gulp1.2	1.36988e-05	-0.75013	0.237	0.498	0.0273977	3	Gulp1
Dgkb.1	4.98648e-10	-0.759731	0.719	0.895	9.97296e-07	3	Dgkb
Thrb.2	7.31116e-08	-0.761526	0.57	0.802	0.000146223	3	Thrb
Cdh22.1	2.41895e-05	-0.764565	0.096	0.291	0.0483791	3	Cdh22
Dpp6	2.06478e-05	-0.786521	0.193	0.409	0.0412957	3	Dpp6
Prex2.1	1.55978e-07	-0.791253	0.535	0.773	0.000311955	3	Prex2
Nrcam.2	7.00779e-10	-0.801096	0.702	0.875	1.40156e-06	3	Nrcam
S1pr1.1	1.40515e-05	-0.810273	0.114	0.316	0.028103	3	S1pr1
Frmd4a.2	5.15255e-10	-0.812834	0.658	0.879	1.03051e-06	3	Frmd4a
Alcam.1	5.14659e-06	-0.817095	0.298	0.55	0.0102932	3	Alcam
Rgs20.1	3.3204e-06	-0.821316	0.307	0.546	0.00664081	3	Rgs20
Fgfr3.1	7.96659e-07	-0.82426	0.246	0.489	0.00159332	3	Fgfr3
Rorb.2	8.03506e-11	-0.832861	0.737	0.914	1.60701e-07	3	Rorb
Pla2g7.2	5.23659e-06	-0.838477	0.316	0.55	0.0104732	3	Pla2g7
Tenm4.1	8.42524e-08	-0.873979	0.377	0.645	0.000168505	3	Tenm4
Shroom3.1	8.32506e-08	-0.876003	0.439	0.696	0.000166501	3	Shroom3
Esrrg.2	8.64733e-10	-0.880256	0.526	0.792	1.72947e-06	3	Esrrg
Ltbp1	3.57766e-07	-0.885547	0.053	0.281	0.000715532	3	Ltbp1
Cd38.1	1.15117e-06	-0.885821	0.105	0.345	0.00230234	3	Cd38
4930545L23Rik.2	4.1977e-06	-0.900265	0.053	0.252	0.0083954	3	4930545L23Rik
Atp1b2.1	1.01691e-07	-0.909597	0.342	0.607	0.000203382	3	Atp1b2
Gm29514.1	2.22726e-07	-0.917921	0.035	0.265	0.000445452	3	Gm29514
Cap2.2	6.41992e-07	-0.921898	0.123	0.371	0.00128398	3	Cap2
Adgrl2.1	1.08979e-06	-0.924428	0.079	0.304	0.00217959	3	Adgrl2
Itpr2.2	3.01078e-09	-0.939158	0.237	0.556	6.02155e-06	3	Itpr2
Fgf1.2	7.60253e-07	-0.939594	0.175	0.422	0.00152051	3	Fgf1
Arhgap26.2	1.44579e-10	-0.939689	0.298	0.668	2.89159e-07	3	Arhgap26
Ghr.2	2.80857e-06	-0.957626	0.377	0.569	0.00561715	3	Ghr
Lhfp.1	2.4999e-09	-0.973048	0.526	0.802	4.99979e-06	3	Lhfp
Galnt18.1	3.21059e-06	-0.981023	0.228	0.47	0.00642118	3	Galnt18
Grip1.1	2.98049e-07	-0.995213	0.105	0.364	0.000596098	3	Grip1
Rgs7bp.1	2.23722e-06	-0.997148	0.07	0.275	0.00447443	3	Rgs7bp
Ablim1.1	9.11504e-10	-0.999959	0.237	0.585	1.82301e-06	3	Ablim1
Fat3.2	1.36581e-15	-1.01369	0.693	0.92	2.73161e-12	3	Fat3
Fut9.1	2.22641e-12	-1.02285	0.421	0.76	4.45283e-09	3	Fut9
Sorcs2.1	6.02719e-08	-1.02485	0.07	0.329	0.000120544	3	Sorcs2
Flrt2.2	9.25093e-08	-1.03093	0.114	0.383	0.000185019	3	Flrt2
Dlgap1.1	3.84175e-11	-1.04433	0.465	0.776	7.6835e-08	3	Dlgap1
Syne1.2	3.78039e-18	-1.05053	0.711	0.93	7.56078e-15	3	Syne1
Nmur2.2	4.66474e-09	-1.07869	0.026	0.304	9.32948e-06	3	Nmur2
Etnppl.2	5.15332e-07	-1.08359	0.105	0.348	0.00103066	3	Etnppl
Dmd.2	4.26162e-17	-1.08617	0.711	0.92	8.52324e-14	3	Dmd
Frem1.2	1.7048e-09	-1.09068	0.079	0.374	3.4096e-06	3	Frem1
Egfr.1	9.24047e-09	-1.09558	0.149	0.457	1.84809e-05	3	Egfr
Gjb6.1	8.11626e-10	-1.09887	0.061	0.371	1.62325e-06	3	Gjb6
Ptprg.2	2.79661e-11	-1.10739	0.544	0.767	5.59323e-08	3	Ptprg
Paqr8.2	3.22303e-11	-1.13594	0.412	0.725	6.44606e-08	3	Paqr8
Npas2.1	9.1723e-11	-1.16196	0.342	0.658	1.83446e-07	3	Npas2
Gli2.1	1.00617e-09	-1.17269	0.096	0.406	2.01234e-06	3	Gli2
Tox.1	9.09426e-09	-1.18099	0.079	0.361	1.81885e-05	3	Tox
Acsbg1.2	3.78623e-13	-1.19054	0.325	0.687	7.57245e-10	3	Acsbg1
Ptprj.2	5.64091e-12	-1.21656	0.211	0.591	1.12818e-08	3	Ptprj
Lrrc4c.2	4.69769e-27	-1.22015	0.868	0.99	9.39539e-24	3	Lrrc4c
Fam214a.1	1.58577e-12	-1.23471	0.096	0.479	3.17154e-09	3	Fam214a
Gm30382.1	2.00891e-07	-1.26496	0.105	0.355	0.000401783	3	Gm30382
Slco1c1.2	2.53943e-11	-1.28855	0.018	0.339	5.07886e-08	3	Slco1c1
Sat1.2	6.55148e-13	-1.29565	0.342	0.69	1.3103e-09	3	Sat1
Nwd1.2	2.35839e-13	-1.30215	0.254	0.649	4.71678e-10	3	Nwd1
Shc3.2	9.92648e-12	-1.32516	0.061	0.403	1.9853e-08	3	Shc3
Mical2.2	3.28405e-15	-1.3317	0.211	0.626	6.56809e-12	3	Mical2
Vegfa.2	1.85132e-12	-1.33319	0.096	0.47	3.70264e-09	3	Vegfa
Slc1a2.2	1.1001e-29	-1.34141	0.904	0.99	2.20019e-26	3	Slc1a2
Xylt1.2	2.60054e-12	-1.3462	0.132	0.508	5.20108e-09	3	Xylt1
Pcdh11x.2	2.65134e-10	-1.36187	0.167	0.502	5.30269e-07	3	Pcdh11x
Eps8.2	5.34652e-13	-1.36473	0.254	0.61	1.0693e-09	3	Eps8
Chl1.2	1.95129e-16	-1.38171	0.351	0.757	3.90258e-13	3	Chl1
Kcnip3.2	1.01594e-13	-1.40313	0.044	0.438	2.03188e-10	3	Kcnip3
Kalrn.2	8.51166e-13	-1.4101	0.07	0.444	1.70233e-09	3	Kalrn
Itih3.1	3.90833e-13	-1.44531	0.009	0.371	7.81665e-10	3	Itih3
Gria1.2	5.47808e-11	-1.4777	0.263	0.617	1.09562e-07	3	Gria1
Negr1.2	8.23913e-25	-1.49967	0.544	0.907	1.64783e-21	3	Negr1
Rora.2	2.29046e-35	-1.56792	0.921	0.994	4.58091e-32	3	Rora
9630028H03Rik.2	1.38439e-12	-1.63431	0.088	0.47	2.76877e-09	3	9630028H03Rik
Atp1a2.2	8.14964e-30	-1.68332	0.772	0.958	1.62993e-26	3	Atp1a2
Nhsl1.1	4.69471e-23	-1.7495	0.395	0.843	9.38942e-20	3	Nhsl1
Tafa1.2	1.59002e-12	-1.7969	0.044	0.403	3.18004e-09	3	Tafa1
Gm3764.2	2.63302e-30	-1.82625	0.518	0.923	5.26604e-27	3	Gm3764
Gria2.2	2.16532e-17	-1.83806	0.123	0.578	4.33063e-14	3	Gria2
Atp13a4.2	3.27045e-24	-1.88203	0.096	0.696	6.54089e-21	3	Atp13a4
Ccdc85a.2	3.72653e-17	-1.95841	0.07	0.521	7.45306e-14	3	Ccdc85a
Prr16.2	5.41337e-18	-1.97276	0.061	0.537	1.08267e-14	3	Prr16
Lsamp.2	2.57221e-45	-1.9754	1	1	5.14441e-42	3	Lsamp
Slc7a10.2	4.46611e-24	-2.08142	0.035	0.617	8.93222e-21	3	Slc7a10
Slc6a11.2	1.77634e-25	-2.08576	0.149	0.738	3.55268e-22	3	Slc6a11
Kcnma1.2	1.46413e-21	-2.13623	0.088	0.617	2.92826e-18	3	Kcnma1
Vav3.1	1.41812e-17	-2.17901	0.009	0.46	2.83623e-14	3	Vav3
Pde7b.2	2.2857e-25	-2.18745	0.132	0.716	4.57139e-22	3	Pde7b
Pitpnc1.2	1.58299e-31	-2.21532	0.447	0.898	3.16598e-28	3	Pitpnc1
Rgs7.2	3.2975e-21	-2.27771	0.026	0.556	6.59499e-18	3	Rgs7
Brinp3.2	6.91888e-31	-2.30468	0.272	0.847	1.38378e-27	3	Brinp3
Kirrel3.2	1.46999e-34	-2.53855	0.386	0.885	2.93999e-31	3	Kirrel3
Trp63.2	1.52013e-21	-2.57152	0.009	0.537	3.04026e-18	3	Trp63
Car10.1	4.5727e-34	-2.59262	0.237	0.866	9.1454e-31	3	Car10
Gria4.2	1.84366e-28	-2.63405	0.149	0.744	3.68733e-25	3	Gria4
Gm12239.2	5.0299e-36	-2.78837	0.14	0.859	1.00598e-32	3	Gm12239
Plcb1.2	1.99051e-42	-2.79945	0.465	0.962	3.98103e-39	3	Plcb1
Kcnd2.2	1.36534e-38	-2.81092	0.377	0.911	2.73067e-35	3	Kcnd2
Nrxn1.2	9.59528e-48	-2.9676	0.807	0.981	1.91906e-44	3	Nrxn1
Trpm3.2	9.10247e-49	-4.09492	0.395	0.968	1.82049e-45	3	Trpm3
Gm20713.2	1.40146e-42	-4.13577	0.018	0.847	2.80293e-39	3	Gm20713
Gpc5.2	2.82235e-44	-5.79812	0.079	0.879	5.64471e-41	3	Gpc5
Pde10a	2.81338e-06	2.32553	0.269	0.075	0.00562675	4	Pde10a
Csmd1.3	1.53674e-17	2.27867	0.731	0.224	3.07349e-14	4	Csmd1
Sorcs1	1.57869e-17	1.71429	0.558	0.107	3.15738e-14	4	Sorcs1
Col23a1.3	2.67103e-13	1.70739	0.769	0.315	5.34206e-10	4	Col23a1
Pgm5.2	1.51953e-13	1.59156	0.558	0.152	3.03907e-10	4	Pgm5
Fam155a.3	1.60748e-11	1.43394	0.75	0.339	3.21496e-08	4	Fam155a
Zfhx4.1	2.02057e-15	1.39359	0.923	0.501	4.04115e-12	4	Zfhx4
Gria1.3	1.58205e-08	1.37392	0.788	0.485	3.1641e-05	4	Gria1
Ntng1.1	7.19523e-07	1.34643	0.404	0.144	0.00143905	4	Ntng1
Dab1.3	8.2083e-08	1.29824	0.635	0.307	0.000164166	4	Dab1
Inpp4b.2	2.21153e-05	1.27561	0.481	0.243	0.0442305	4	Inpp4b
Pax3.1	2.84862e-07	1.22553	0.442	0.165	0.000569724	4	Pax3
Fat4	1.77242e-10	1.20963	0.365	0.08	3.54485e-07	4	Fat4
Ptchd4	2.52516e-06	1.18698	0.308	0.093	0.00505033	4	Ptchd4
Glis3.3	1.86844e-09	1.18614	0.865	0.48	3.73688e-06	4	Glis3
Kcnj3.3	2.48644e-11	1.18022	0.769	0.285	4.97289e-08	4	Kcnj3
Shisa9.3	3.26028e-07	1.17974	0.481	0.187	0.000652057	4	Shisa9
Ptprt.3	7.15748e-10	1.16765	0.808	0.384	1.4315e-06	4	Ptprt
Fam184a.2	2.55834e-09	1.14713	0.808	0.485	5.11667e-06	4	Fam184a
Fbxl7.3	2.41274e-07	1.1463	0.5	0.192	0.000482547	4	Fbxl7
Cacnb2.3	1.14434e-07	1.11051	0.788	0.509	0.000228869	4	Cacnb2
Adamts9.3	1.07191e-06	1.10539	0.673	0.379	0.00214382	4	Adamts9
Gm5089	1.44392e-06	1.10016	0.558	0.269	0.00288784	4	Gm5089
Gabbr2	1.41067e-07	1.10012	0.365	0.107	0.000282133	4	Gabbr2
Dok6.3	9.4615e-08	1.08018	0.692	0.336	0.00018923	4	Dok6
2610307P16Rik.3	7.55458e-07	1.02263	0.5	0.203	0.00151092	4	2610307P16Rik
Pamr1.1	2.19534e-05	1.02148	0.346	0.128	0.0439067	4	Pamr1
Thsd4	7.60947e-12	1.00749	0.288	0.037	1.52189e-08	4	Thsd4
Luzp2.2	9.30577e-09	1.00297	1	0.872	1.86115e-05	4	Luzp2
Rgs17	8.09523e-08	0.958569	0.308	0.072	0.000161905	4	Rgs17
Gabrb1	1.5252e-09	0.839904	1	0.968	3.05039e-06	4	Gabrb1
Ppp2r2b.2	9.34045e-06	0.831394	0.846	0.664	0.0186809	4	Ppp2r2b
Robo2.2	1.81665e-08	0.824179	0.981	0.824	3.63329e-05	4	Robo2
Aqp4.3	2.09792e-08	0.790635	0.885	0.651	4.19585e-05	4	Aqp4
Sema6d.2	6.54496e-06	0.785249	0.885	0.752	0.0130899	4	Sema6d
A2m.3	1.01009e-05	0.749777	0.615	0.312	0.0202019	4	A2m
Sncaip	1.06813e-05	0.676587	0.269	0.077	0.0213627	4	Sncaip
Wdr17	1.07545e-06	0.58951	1	0.981	0.00215089	4	Wdr17
Lsamp.3	7.07302e-08	-0.922476	1	1	0.00014146	4	Lsamp
Rora.3	3.7282e-08	-0.927116	0.981	0.973	7.45639e-05	4	Rora
Gm3764.3	5.9002e-07	-1.03172	0.654	0.837	0.00118004	4	Gm3764
Atp1a2.3	1.2806e-07	-1.06079	0.846	0.917	0.00025612	4	Atp1a2
Kcnd2.3	2.41816e-06	-1.07848	0.558	0.797	0.00483633	4	Kcnd2
Slc7a10.3	9.00653e-06	-1.14646	0.173	0.501	0.0180131	4	Slc7a10
Plcb1.3	2.98361e-06	-1.19357	0.846	0.827	0.00596723	4	Plcb1
Kcnma1.3	7.85844e-06	-1.35653	0.212	0.512	0.0157169	4	Kcnma1
Trpm3.3	1.71372e-06	-1.42402	0.865	0.808	0.00342744	4	Trpm3
Pitpnc1.3	7.53528e-09	-1.43255	0.615	0.8	1.50706e-05	4	Pitpnc1
Kirrel3.3	3.11364e-08	-1.48859	0.462	0.792	6.22728e-05	4	Kirrel3
Gria4.3	1.62001e-06	-1.5067	0.308	0.624	0.00324002	4	Gria4
Ccdc85a.3	7.61807e-06	-1.52302	0.135	0.437	0.0152361	4	Ccdc85a
Tafa1.3	8.08203e-06	-1.67635	0.038	0.344	0.0161641	4	Tafa1
Trp63.3	8.06897e-07	-1.8204	0.077	0.44	0.00161379	4	Trp63
Vav3.2	8.46882e-08	-1.99122	0	0.387	0.000169376	4	Vav3
Gm20713.3	8.35136e-11	-2.15815	0.231	0.68	1.67027e-07	4	Gm20713
Gpc5.3	2.00115e-11	-2.6323	0.346	0.709	4.00229e-08	4	Gpc5
Prr5l.3	2.39745e-19	3.05048	0.944	0.181	4.79491e-16	6	Prr5l
Dcc	5.06532e-17	2.47156	0.611	0.061	1.01306e-13	6	Dcc
Rnf220	1.46885e-15	2.32993	0.889	0.181	2.9377e-12	6	Rnf220
A330049N07Rik	2.34264e-39	2.2091	0.722	0.022	4.68528e-36	6	A330049N07Rik
Gm32122	4.32775e-19	2.10049	0.333	0.01	8.6555e-16	6	Gm32122
Tenm2	2.84105e-12	1.71901	0.778	0.142	5.68211e-09	6	Tenm2
E330020D12Rik	1.32114e-12	1.68262	0.389	0.032	2.64228e-09	6	E330020D12Rik
Cntn3	5.26852e-16	1.49842	0.389	0.022	1.0537e-12	6	Cntn3
Rasgrp3	1.55876e-18	1.35151	0.5	0.032	3.11751e-15	6	Rasgrp3
Opcml	5.30683e-11	1.23619	0.611	0.095	1.06137e-07	6	Opcml
Enpp6	4.95054e-21	1.18075	0.389	0.012	9.90108e-18	6	Enpp6
Chn2	5.1239e-18	1.03932	0.389	0.017	1.02478e-14	6	Chn2
Sema5a	3.89073e-17	0.990818	0.333	0.012	7.78146e-14	6	Sema5a
Cldn14	3.89073e-17	0.990434	0.333	0.012	7.78146e-14	6	Cldn14
Rab37	5.05876e-21	0.937884	0.333	0.007	1.01175e-17	6	Rab37
Gm816	3.66363e-33	0.912951	0.444	0.005	7.32726e-30	6	Gm816
Creb5	1.45645e-06	0.909343	0.444	0.083	0.0029129	6	Creb5
9530059O14Rik	2.97685e-22	0.907709	0.278	0.002	5.9537e-19	6	9530059O14Rik
Cdh8	5.97379e-09	0.889023	0.389	0.046	1.19476e-05	6	Cdh8
Hdac9	1.73247e-06	0.859335	0.556	0.127	0.00346494	6	Hdac9
Sorcs3	2.32756e-08	0.849038	0.333	0.037	4.65512e-05	6	Sorcs3
Bcas1os2	4.95742e-17	0.821532	0.333	0.012	9.91483e-14	6	Bcas1os2
Parm1	6.01837e-08	0.771908	0.278	0.027	0.000120367	6	Parm1
Gm10863	1.94702e-15	0.75038	0.333	0.015	3.89404e-12	6	Gm10863
Adam23	1.39607e-05	0.697436	0.389	0.076	0.0279214	6	Adam23
Carns1	4.33513e-13	0.681155	0.278	0.012	8.67027e-10	6	Carns1
4930420G21Rik	2.14569e-16	0.60754	0.278	0.007	4.29137e-13	6	4930420G21Rik
Rftn1	6.82856e-10	0.581372	0.278	0.02	1.36571e-06	6	Rftn1
Nlgn1	7.92691e-06	-1.142	0.889	0.963	0.0158538	6	Nlgn1
