## Supplemental Table 2 for "A novel subtype of reactive astrocytes critical for HIV associated pain pathogenesis"

### Sheet: gp120AstroAllmarkersp0.05
	p_val	avg_log2FC	pct.1	pct.2	p_val_adj	cluster	gene
Gm20713	4.11e-09	1.61725	1	0.708	8.21e-06	1	Gm20713
Gpc5	6.46e-09	1.57729	1	0.979	1.29e-05	1	Gpc5
Kcnd2	3.72e-10	1.54233	1	0.997	7.45e-07	1	Kcnd2
Gria4	4.85e-06	1.3491	1	0.987	0.00970945	1	Gria4
Tafa1	3.96e-06	1.29995	1	0.997	0.00792383	1	Tafa1
Pitpnc1	1.53e-06	1.23769	1	0.834	0.00306519	1	Pitpnc1
Gm12239	9.45e-07	1.21008	1	0.913	0.0018896	1	Gm12239
Slc6a11	8.11e-06	1.16809	0.913	0.613	0.0162243	1	Slc6a11
Plcb1	4.77e-06	1.11183	1	0.884	0.00954003	1	Plcb1
Nrxn1	9.83e-10	1.10968	1	1	1.97e-06	1	Nrxn1
Kirrel3	3.17e-06	1.10058	1	0.766	0.00634087	1	Kirrel3
Lsamp	3.51e-09	1.08911	1	1	7.02e-06	1	Lsamp
Gjb6	1.96e-07	1.08067	1	0.995	0.000391578	1	Gjb6
Pcdh11x	5.94e-06	1.05289	1	0.939	0.0118769	1	Pcdh11x
Mical2	6.77e-06	0.978948	0.826	0.579	0.0135322	1	Mical2
Trpm3	1.89e-06	0.969413	1	0.974	0.00378574	1	Trpm3
Car10	8.18e-06	0.962532	1	0.955	0.0163645	1	Car10
Lrrc4c	1.96e-06	0.915542	1	1	0.00392664	1	Lrrc4c
Rgs7	6.04e-06	0.91296	0.957	0.497	0.0120858	1	Rgs7
Dgkb	1.08e-05	0.899084	1	0.992	0.0215142	1	Dgkb
Nwd1	6.37e-06	0.896922	0.913	0.676	0.012734	1	Nwd1
Nmur2	5.3e-06	0.869916	1	0.892	0.0106007	1	Nmur2
Slc1a2	1.92e-05	0.754219	1	0.979	0.0383709	1	Slc1a2
Rora	1.41e-05	0.708862	1	0.989	0.0281901	1	Rora
Acvr1c	5.36e-09	0.655079	1	0.982	1.07e-05	1	Acvr1c
Slco1c1	1.96e-06	0.491135	1	0.992	0.00392664	1	Slco1c1
Hydin	3.2e-09	0.3916	0.043	0.439	6.41e-06	1	Hydin
A830008E24Rik	1.43e-08	0.253522	1	0.568	2.86e-05	1	A830008E24Rik
Rit2	1.68e-05	-0.254026	1	0.997	0.0335997	1	Rit2
Hgf	1.1e-05	-0.255814	0.087	0.453	0.0220694	1	Hgf
Bnc2	1.15e-07	-0.268808	0.043	0.587	0.000230343	1	Bnc2
Gm48749	6.72e-07	-0.297246	0.87	0.955	0.00134474	1	Gm48749
Syt10	3.53e-08	-0.312569	0.087	0.532	7.06e-05	1	Syt10
Fas	1.52e-05	-0.331854	0.174	0.513	0.0303981	1	Fas
Celf4	2.82e-07	-0.343611	0.087	0.55	0.000564042	1	Celf4
Gm44626	1.28e-08	-0.372161	1	0.997	2.57e-05	1	Gm44626
Myoc	2.95e-08	-0.391636	0	0.671	5.91e-05	1	Myoc
Abcc12	5.94e-07	-0.403315	0	0.611	0.00118709	1	Abcc12
Nkain3	1.17e-08	-0.525916	1	0.984	2.33e-05	1	Nkain3
Tex11	7.7e-06	-0.565971	0.043	0.516	0.0154045	1	Tex11
Atp2b4	7.46e-07	-0.64393	0.13	0.303	0.00149277	1	Atp2b4
Rgs17	2.99e-07	-0.673377	1	0.963	0.000598175	1	Rgs17
Ust	2.98e-06	-0.690547	0.087	0.521	0.0059551	1	Ust
Id3	1.84e-07	-0.720961	1	0.982	0.00036892	1	Id3
Magi3	1.48e-06	-0.943553	0.087	0.689	0.00295415	1	Magi3
Cp	5.5e-07	-1.28412	0	0.545	0.00110066	1	Cp
Ntng1	1.08e-05	-1.28466	0.13	0.395	0.0215142	1	Ntng1
Epha5	1.65e-05	-1.48811	1	1	0.0330446	1	Epha5
Synpo2	9.8e-09	-1.58739	0.13	0.713	1.96e-05	1	Synpo2
Glis3	2.23e-05	-1.71509	0.565	0.813	0.0445087	1	Glis3
A2m	6.31e-06	-1.80866	1	0.997	0.0126237	1	A2m
Tmem108	1.74e-05	-1.86387	0.13	0.597	0.0347365	1	Tmem108
Cd44	1.57e-05	-1.93027	0.087	0.574	0.0314315	1	Cd44
Gfap	4.85e-06	-1.99657	0.696	0.882	0.00970945	1	Gfap
Cacnb2	8.69e-06	-2.02677	0.522	0.845	0.0173787	1	Cacnb2
Prune2	6.47e-07	-2.15072	0.087	0.676	0.00129461	1	Prune2
Sorbs2	3.17e-07	-2.97582	0.087	0.711	0.000634299	1	Sorbs2
6330411D24Rik	7.44e-06	-3.09913	0.391	0.768	0.0148841	1	6330411D24Rik
6330411D24Rik.2	1.59e-34	2.97176	0.99	0.662	3.18e-31	3	6330411D24Rik
Ccdc148.1	2.29e-32	2.3361	1	0.418	4.57e-29	3	Ccdc148
Cacnb2.1	2.01e-32	2.00795	1	0.766	4.02e-29	3	Cacnb2
Grik2.1	1.21e-26	1.98526	1	1	2.42e-23	3	Grik2
Prune2.1	6.63e-34	1.95232	1	0.518	1.33e-30	3	Prune2
Ccdc3	9.22e-39	1.77065	1	0.669	1.84e-35	3	Ccdc3
Kcnj3.2	3.15e-30	1.73368	1	0.736	6.3e-27	3	Kcnj3
A2m.2	3.88e-24	1.70597	1	0.997	7.76e-21	3	A2m
Sorbs2.1	1.27e-28	1.70551	0.981	0.569	2.53e-25	3	Sorbs2
Sema3a.1	8.39e-31	1.67029	0.981	0.294	1.68e-27	3	Sema3a
Ccser1.1	1.15e-20	1.66978	1	0.575	2.3e-17	3	Ccser1
Gm11099.1	1.2e-26	1.59179	0.99	0.328	2.4e-23	3	Gm11099
Col23a1.1	1.49e-21	1.56767	0.76	0.391	2.98e-18	3	Col23a1
Ntng1.2	5.78e-13	1.54898	0.663	0.281	1.16e-09	3	Ntng1
Cd44.1	6.32e-26	1.53957	1	0.388	1.26e-22	3	Cd44
Tmem108.1	3.11e-24	1.53933	0.933	0.445	6.23e-21	3	Tmem108
Pdzrn3	4.3e-27	1.53912	0.923	0.368	8.59e-24	3	Pdzrn3
Arhgef4	1.71e-31	1.52443	0.962	0.883	3.43e-28	3	Arhgef4
Slc38a1	2.8e-22	1.4988	0.913	0.582	5.6e-19	3	Slc38a1
Sntg2.1	1.93e-34	1.41567	1	0.281	3.86e-31	3	Sntg2
Gm14964.1	1.74e-20	1.37418	0.971	0.548	3.47e-17	3	Gm14964
Dok6.1	7.48e-17	1.34762	1	0.605	1.5e-13	3	Dok6
Gm10848	2.2e-23	1.34462	0.952	0.361	4.4e-20	3	Gm10848
Reln.1	2.08e-15	1.34391	0.981	0.98	4.16e-12	3	Reln
Ldb2	3.4e-12	1.34284	0.837	0.645	6.8e-09	3	Ldb2
Adamts9	1e-14	1.32385	0.683	0.485	2e-11	3	Adamts9
Fam155a	4.88e-16	1.30521	1	0.963	9.76e-13	3	Fam155a
Chst9	9.91e-06	1.30498	0.702	0.475	0.0198259	3	Chst9
Gfap.1	2.07e-25	1.26889	0.99	0.829	4.15e-22	3	Gfap
Gm13269.2	3.74e-23	1.25203	1	0.987	7.48e-20	3	Gm13269
Aebp1	1.49e-08	1.22008	0.74	0.482	2.99e-05	3	Aebp1
Slc25a21	5.01e-23	1.17635	0.962	0.338	1e-19	3	Slc25a21
Sorbs2os.1	2.31e-13	1.17011	0.875	0.472	4.62e-10	3	Sorbs2os
Frmpd4.1	6.24e-30	1.16903	0.942	0.298	1.25e-26	3	Frmpd4
4833423E24Rik	4.23e-43	1.16385	0.981	0.154	8.46e-40	3	4833423E24Rik
Epha5.1	1.81e-18	1.16243	1	1	3.63e-15	3	Epha5
Ryr2	6.85e-24	1.15364	0.558	0.181	1.37e-20	3	Ryr2
Gm4876.1	6.57e-16	1.13724	0.808	0.522	1.31e-12	3	Gm4876
Aqp4	2.54e-14	1.09802	0.846	0.846	5.08e-11	3	Aqp4
Gm30613.1	1.03e-34	1.08936	1	0.321	2.06e-31	3	Gm30613
Ptprt	5.89e-14	1.07667	1	0.759	1.18e-10	3	Ptprt
Tenm3.1	1.76e-14	1.06762	0.99	0.659	3.53e-11	3	Tenm3
Gm21847	1.18e-30	1.06227	0.875	0.237	2.36e-27	3	Gm21847
Kit.1	1.56e-42	1.04932	1	0.418	3.13e-39	3	Kit
Synpo2.1	3.33e-14	1.03708	0.981	0.575	6.67e-11	3	Synpo2
Nnat.1	1.48e-16	1.0336	0.981	0.535	2.96e-13	3	Nnat
Cadps.1	9.21e-14	1.03079	0.971	0.829	1.84e-10	3	Cadps
Acss3.1	7.71e-16	1.01799	1	1	1.54e-12	3	Acss3
Glis3.1	1.1e-13	1.00797	0.913	0.759	2.2e-10	3	Glis3
Reep1	8.42e-07	0.98119	0.894	0.926	0.00168438	3	Reep1
Rfx4	2.38e-15	0.96331	0.971	0.953	4.75e-12	3	Rfx4
Calcrl	2.63e-25	0.956747	1	0.936	5.25e-22	3	Calcrl
Csmd1.2	3.58e-09	0.950732	0.817	0.538	7.15e-06	3	Csmd1
Adamts20.1	1.69e-10	0.941156	1	0.993	3.37e-07	3	Adamts20
Plscr4.1	5.29e-19	0.935393	1	1	1.06e-15	3	Plscr4
Pparg	1.01e-16	0.928496	0.798	0.144	2.03e-13	3	Pparg
Stk32a.1	5.71e-08	0.925052	1	0.987	0.000114181	3	Stk32a
Bmpr1b	1.18e-14	0.921559	1	0.87	2.35e-11	3	Bmpr1b
C530044C16Rik.1	3.86e-08	0.921329	0.74	0.515	7.72e-05	3	C530044C16Rik
Plekha6.1	4.16e-18	0.891857	0.49	0.278	8.31e-15	3	Plekha6
Met.1	1.01e-17	0.891635	0.615	0.314	2.02e-14	3	Met
Kcnip4	2.35e-06	0.86329	0.971	0.726	0.00469231	3	Kcnip4
Ddo	3.14e-10	0.837089	0.692	0.532	6.28e-07	3	Ddo
Maf.1	2.76e-17	0.836107	0.952	0.98	5.51e-14	3	Maf
Abcc12.1	1.58e-20	0.826272	0.99	0.431	3.16e-17	3	Abcc12
Eda	2.26e-11	0.822774	1	0.495	4.51e-08	3	Eda
Gm5089	2.07e-13	0.821234	0.644	0.448	4.14e-10	3	Gm5089
Man1a	1.59e-14	0.815851	0.548	0.321	3.17e-11	3	Man1a
Spef2	1.99e-27	0.815792	0.933	0.247	3.99e-24	3	Spef2
Nrg3.1	1.69e-13	0.798733	0.981	0.836	3.37e-10	3	Nrg3
Erc2.1	5.38e-19	0.79095	1	0.445	1.08e-15	3	Erc2
P2ry14	4.75e-10	0.787919	0.385	0.378	9.5e-07	3	P2ry14
Sema6d	3.06e-12	0.787259	0.971	0.916	6.13e-09	3	Sema6d
P3h2	3.07e-21	0.785854	0.962	0.585	6.15e-18	3	P3h2
Tshz2	1.53e-07	0.781829	0.933	0.632	0.000306139	3	Tshz2
Gm32569	3.28e-10	0.770618	0.558	0.485	6.56e-07	3	Gm32569
Ccbe1.1	8.26e-18	0.767003	0.827	0.251	1.65e-14	3	Ccbe1
Ccdc162	7.11e-06	0.761331	0.663	0.498	0.0142173	3	Ccdc162
Meg3	7.71e-09	0.754514	0.923	0.512	1.54e-05	3	Meg3
Myoc.2	6.74e-49	0.752298	1	0.505	1.35e-45	3	Myoc
Nckap5	2.12e-07	0.742855	0.971	0.86	0.000424597	3	Nckap5
Arhgap6	6.19e-12	0.734506	0.337	0.916	1.24e-08	3	Arhgap6
Tec.1	3.36e-23	0.71935	1	0.428	6.71e-20	3	Tec
Myo16	4.8e-12	0.710109	0.904	0.458	9.61e-09	3	Myo16
A330102I10Rik.1	3.07e-14	0.705742	0.442	0.251	6.14e-11	3	A330102I10Rik
Cfap69	3.85e-30	0.700983	0.875	0.174	7.71e-27	3	Cfap69
Cep112.1	9.44e-18	0.699002	0.817	0.311	1.89e-14	3	Cep112
Adgrg6.1	3.36e-11	0.682209	0.981	0.472	6.72e-08	3	Adgrg6
Rmst	2.42e-07	0.676287	1	1	0.000483973	3	Rmst
Rgs17.2	5.04e-20	0.672226	0.99	0.957	1.01e-16	3	Rgs17
Robo2	1.93e-08	0.667269	1	1	3.86e-05	3	Robo2
Utrn	2.68e-10	0.653753	0.99	1	5.37e-07	3	Utrn
Cnksr2	3.41e-09	0.642454	0.337	0.217	6.82e-06	3	Cnksr2
Id3.2	5.98e-19	0.64188	0.952	0.993	1.2e-15	3	Id3
Sipa1l1	7.66e-12	0.640614	0.952	0.448	1.53e-08	3	Sipa1l1
Gm1043	2.42e-39	0.637307	0.99	0.401	4.84e-36	3	Gm1043
Foxp2.1	2.67e-20	0.632901	0.981	0.338	5.34e-17	3	Foxp2
Magi3.2	9.63e-14	0.631151	1	0.535	1.93e-10	3	Magi3
Kcnc2	1.06e-31	0.627348	0.99	0.682	2.11e-28	3	Kcnc2
Dab1	2.29e-09	0.627135	0.971	0.559	4.57e-06	3	Dab1
Pde4d	6e-11	0.626415	1	0.993	1.2e-07	3	Pde4d
Lrrk2	5.58e-23	0.61078	0.99	0.351	1.12e-19	3	Lrrk2
Neto2	2.58e-13	0.601803	0.971	0.415	5.15e-10	3	Neto2
Sdc2	2.59e-06	0.600587	0.99	0.706	0.00518953	3	Sdc2
9430041J12Rik	2.62e-07	0.594466	1	0.953	0.000523368	3	9430041J12Rik
Gabra2	1.23e-05	0.59436	1	0.906	0.0246057	3	Gabra2
Asic2	3.06e-09	0.584283	0.894	0.595	6.13e-06	3	Asic2
Atp2b4.1	2.25e-06	0.57713	0.471	0.231	0.00449352	3	Atp2b4
Colgalt2	1.74e-29	0.576204	0.913	0.157	3.48e-26	3	Colgalt2
Egfem1	4.34e-14	0.561435	1	0.993	8.67e-11	3	Egfem1
Bnc2.2	2.75e-27	0.551879	1	0.401	5.5e-24	3	Bnc2
Inpp4b	4.48e-12	0.551725	0.51	0.378	8.97e-09	3	Inpp4b
Srrm4	1.81e-05	0.546156	0.308	0.448	0.0362006	3	Srrm4
Pdzrn4.1	3.52e-23	0.545738	1	0.993	7.05e-20	3	Pdzrn4
Rims1.1	5.98e-19	0.544736	0.99	0.291	1.2e-15	3	Rims1
Rreb1	4.29e-06	0.520441	0.837	0.615	0.00857482	3	Rreb1
G630093K05Rik	6.26e-16	0.519914	0.942	0.355	1.25e-12	3	G630093K05Rik
Syt10.1	6.38e-30	0.507151	0.99	0.338	1.28e-26	3	Syt10
Tnr.1	3.16e-14	0.505887	0.952	0.348	6.32e-11	3	Tnr
Khdrbs3.1	3.88e-17	0.504365	0.538	0.251	7.76e-14	3	Khdrbs3
Ppp2r2b	2.45e-05	0.500523	0.971	0.786	0.0489288	3	Ppp2r2b
Adgb	1.65e-05	0.491279	0.365	0.284	0.0330683	3	Adgb
Lama3	1.52e-12	0.491258	0.202	0.324	3.04e-09	3	Lama3
Gm26911	8.79e-10	0.487836	0.317	0.375	1.76e-06	3	Gm26911
Tes.1	9.07e-14	0.486756	0.904	0.371	1.81e-10	3	Tes
Fas.1	4.78e-20	0.48417	0.981	0.324	9.55e-17	3	Fas
Kctd8	2.17e-16	0.480714	0.99	0.405	4.35e-13	3	Kctd8
Enkur	8.57e-13	0.480126	0.25	0.077	1.71e-09	3	Enkur
Arsb.1	7.39e-19	0.478374	0.99	0.428	1.48e-15	3	Arsb
St8sia2.1	4.58e-12	0.471008	0.298	0.87	9.15e-09	3	St8sia2
Sugct	5.61e-15	0.470943	1	1	1.12e-11	3	Sugct
Pde1c	1.51e-25	0.467858	0.99	0.264	3.01e-22	3	Pde1c
Mkx	1.39e-07	0.461788	0.24	0.666	0.000278218	3	Mkx
Fam135b	4.09e-32	0.448807	0.865	0.184	8.18e-29	3	Fam135b
Nek11	8.38e-40	0.442354	1	0.786	1.68e-36	3	Nek11
Plpp4	7.2e-24	0.439387	0.769	0.207	1.44e-20	3	Plpp4
Nkain3.2	1.09e-33	0.437584	1	0.98	2.19e-30	3	Nkain3
Lekr1	4.04e-23	0.433694	1	0.385	8.08e-20	3	Lekr1
Chst11	6.19e-06	0.423017	0.481	0.488	0.0123837	3	Chst11
Plch1	3.6e-15	0.422955	0.308	0.227	7.2e-12	3	Plch1
Greb1l	3.69e-08	0.411638	0.288	0.294	7.39e-05	3	Greb1l
Dgkh.1	4.62e-17	0.411403	0.99	0.415	9.25e-14	3	Dgkh
Hoxc5	5.62e-20	0.411325	0.981	0.314	1.12e-16	3	Hoxc5
Gm44626.1	1.02e-22	0.399488	1	0.997	2.04e-19	3	Gm44626
Bcl2.1	8.3e-06	0.397148	0.885	0.699	0.016609	3	Bcl2
Celf4.1	5.42e-25	0.393673	0.981	0.365	1.08e-21	3	Celf4
Mpped2	3.2e-19	0.392889	1	0.445	6.39e-16	3	Mpped2
L3mbtl4	5.49e-35	0.392525	0.904	0.164	1.1e-31	3	L3mbtl4
Grin3a	5.88e-06	0.39243	0.558	0.368	0.0117699	3	Grin3a
Tgfbr2	8.31e-25	0.387035	0.558	0.174	1.66e-21	3	Tgfbr2
Trpc3	2.25e-09	0.386352	0.346	0.161	4.49e-06	3	Trpc3
Stpg2	6.43e-32	0.367904	0.99	0.231	1.29e-28	3	Stpg2
Nos1.1	5.9e-30	0.365837	0.99	0.227	1.18e-26	3	Nos1
Kcnq5.1	1.45e-21	0.365719	0.885	0.291	2.9e-18	3	Kcnq5
Rapgef4	1.78e-06	0.363877	0.962	0.468	0.00356264	3	Rapgef4
Gm33906	1.22e-33	0.347485	0.962	0.157	2.44e-30	3	Gm33906
Golim4	1.69e-09	0.347186	0.827	0.418	3.39e-06	3	Golim4
Spata17	2.7e-07	0.342106	0.337	0.391	0.000539979	3	Spata17
Ak9	7.11e-06	0.328555	0.298	0.672	0.0142173	3	Ak9
Msra.1	2.41e-17	0.323633	0.981	0.361	4.82e-14	3	Msra
Ust.1	4.65e-22	0.323102	0.981	0.328	9.3e-19	3	Ust
Fgf12.1	5.95e-13	0.322253	1	0.602	1.19e-09	3	Fgf12
Gm29266	3.63e-35	0.317177	0.971	0.197	7.26e-32	3	Gm29266
Slit2	1.95e-08	0.312158	0.635	0.358	3.9e-05	3	Slit2
Ccdc190	1.98e-05	0.30064	0.471	0.472	0.0395219	3	Ccdc190
Hk2	3.65e-13	0.300194	0.26	0.545	7.3e-10	3	Hk2
Id1.1	9.69e-36	0.299887	1	0.535	1.94e-32	3	Id1
Gm1992	1.21e-09	0.298487	0.904	0.381	2.42e-06	3	Gm1992
Patj	1.92e-23	0.296711	0.933	0.261	3.84e-20	3	Patj
Vwa5a	3.58e-24	0.29337	0.981	0.742	7.16e-21	3	Vwa5a
Hunk	1.42e-12	0.290466	0.99	0.401	2.84e-09	3	Hunk
Armh4	7.49e-11	0.290095	0.875	0.799	1.5e-07	3	Armh4
Cpne8.1	3.14e-09	0.286017	0.808	0.418	6.28e-06	3	Cpne8
Nefm	2.12e-05	0.276012	0.913	0.512	0.0423858	3	Nefm
Has2os	1.05e-14	0.271676	0.298	0.137	2.1e-11	3	Has2os
Lmo3	1.09e-31	0.261139	1	0.311	2.19e-28	3	Lmo3
Tmem200a	3.72e-37	0.256022	0.99	0.264	7.44e-34	3	Tmem200a
Col4a6	5.86e-20	0.253518	0.192	0.739	1.17e-16	3	Col4a6
Camk2a	9.73e-10	0.252263	0.154	0.492	1.95e-06	3	Camk2a
Rit2.1	5.76e-35	0.250152	1	0.997	1.15e-31	3	Rit2
Gm5149	1.05e-11	-0.253182	0.981	0.465	2.09e-08	3	Gm5149
Gm47710	2.15e-34	-0.260026	0.231	0.916	4.3e-31	3	Gm47710
Tcf7l1	5.19e-09	-0.266192	0.317	0.465	1.04e-05	3	Tcf7l1
Gucy1a2	7.37e-18	-0.271199	0.346	0.943	1.47e-14	3	Gucy1a2
Tns3	1.15e-15	-0.279341	0.337	0.943	2.3e-12	3	Tns3
Kcnip1.1	9.5e-31	-0.279963	0.029	0.756	1.9e-27	3	Kcnip1
Cacna1e	2.96e-13	-0.289602	1	0.375	5.91e-10	3	Cacna1e
Cped1	4.94e-13	-0.290685	0.942	0.993	9.88e-10	3	Cped1
9530059O14Rik	6.58e-32	-0.307501	0.019	0.649	1.32e-28	3	9530059O14Rik
Rtl4	4.57e-28	-0.310335	0.673	0.906	9.14e-25	3	Rtl4
Kcnn3	8.55e-10	-0.311139	0.346	0.455	1.71e-06	3	Kcnn3
A830008E24Rik.1	1.08e-30	-0.312808	0	0.799	2.17e-27	3	A830008E24Rik
Gm48606	1.84e-07	-0.317891	0.058	0.294	0.000368386	3	Gm48606
Hs3st3a1.1	9.62e-28	-0.318286	0.183	0.803	1.92e-24	3	Hs3st3a1
Lrrc7	1.92e-05	-0.320635	0.904	0.699	0.0383278	3	Lrrc7
mt-Nd5	6.12e-21	-0.323188	0.154	0.401	1.22e-17	3	mt-Nd5
A730020M07Rik.1	8.65e-24	-0.327698	0.019	0.796	1.73e-20	3	A730020M07Rik
Nrros	2.26e-32	-0.329626	0.952	0.983	4.52e-29	3	Nrros
Grin2b.1	1.75e-26	-0.3315	0.356	0.957	3.5e-23	3	Grin2b
Galnt18.1	2.98e-09	-0.336078	0.346	0.783	5.95e-06	3	Galnt18
Gm26691	3.63e-08	-0.336252	0.971	0.438	7.27e-05	3	Gm26691
Hs6st3	1.94e-13	-0.336999	0.308	0.89	3.87e-10	3	Hs6st3
Gm9750.1	2.82e-16	-0.342831	0.24	0.458	5.64e-13	3	Gm9750
Epb41	9.1e-25	-0.365581	0.163	0.368	1.82e-21	3	Epb41
Dab2	5.58e-21	-0.366544	0.885	0.96	1.12e-17	3	Dab2
Cdh22	9.56e-15	-0.366595	0.202	0.639	1.91e-11	3	Cdh22
Arhgef3	1.76e-11	-0.367571	0.038	0.645	3.52e-08	3	Arhgef3
Adam12.1	1.12e-09	-0.369156	0.25	0.244	2.24e-06	3	Adam12
Maml3	3.18e-08	-0.371941	0.365	0.468	6.36e-05	3	Maml3
Epas1	2.16e-05	-0.390055	0.154	0.361	0.0431321	3	Epas1
Lpp	1.91e-06	-0.390558	0.663	0.99	0.00381304	3	Lpp
Pola1	3.45e-10	-0.393328	0.308	0.863	6.9e-07	3	Pola1
Gabrg1	4.37e-14	-0.395785	0.923	0.953	8.74e-11	3	Gabrg1
Ddr2	2.27e-23	-0.397391	0.058	0.458	4.53e-20	3	Ddr2
mt-Cytb	8.61e-09	-0.399067	1	1	1.72e-05	3	mt-Cytb
Cit	5.72e-07	-0.39924	0.115	0.284	0.00114314	3	Cit
Gabrg3	6.03e-27	-0.407222	0.106	0.314	1.21e-23	3	Gabrg3
Runx1t1	1.64e-08	-0.40816	0.394	0.883	3.27e-05	3	Runx1t1
Gm13187	3.72e-28	-0.411289	0.077	0.702	7.44e-25	3	Gm13187
Lgr6	5.51e-14	-0.425824	0.933	0.328	1.1e-10	3	Lgr6
Scn8a	1.7e-05	-0.426232	0.135	0.314	0.0340358	3	Scn8a
Cntn5.1	6.55e-22	-0.428444	0.471	0.819	1.31e-18	3	Cntn5
Colec12.1	1.43e-36	-0.435833	0.837	0.973	2.86e-33	3	Colec12
Gm48321	3.37e-21	-0.437101	0.192	0.415	6.75e-18	3	Gm48321
Slc4a4.1	3.19e-06	-0.443853	0.962	0.997	0.00637005	3	Slc4a4
Slc6a1	1.52e-07	-0.454936	0.529	0.766	0.000304519	3	Slc6a1
Schip1	5.97e-06	-0.455281	0.625	0.793	0.0119344	3	Schip1
Adamts6	5.31e-14	-0.45565	0.288	0.769	1.06e-10	3	Adamts6
Luzp1	5.87e-08	-0.472423	0.308	0.706	0.000117348	3	Luzp1
Gm11639	7.63e-23	-0.474092	0.077	0.773	1.53e-19	3	Gm11639
Gm10649.1	4.69e-42	-0.48901	0.846	0.99	9.37e-39	3	Gm10649
Col5a3	3.28e-26	-0.492484	0.135	0.415	6.56e-23	3	Col5a3
Caln1	1.1e-30	-0.504185	1	1	2.2e-27	3	Caln1
Tiam2	3.46e-07	-0.507396	0.548	0.672	0.000692482	3	Tiam2
Arhgap24	6.46e-27	-0.510095	0.029	0.803	1.29e-23	3	Arhgap24
Gm29514	1.74e-07	-0.513204	0.154	0.271	0.00034761	3	Gm29514
S1pr1	2.02e-07	-0.531989	0.99	1	0.000404997	3	S1pr1
Gm28750	1.88e-11	-0.538053	0.952	0.344	3.77e-08	3	Gm28750
mt-Co1	5.6e-09	-0.542839	1	1	1.12e-05	3	mt-Co1
Pid1	1.46e-05	-0.543729	0.452	0.712	0.0292803	3	Pid1
mt-Nd4	1.26e-17	-0.547277	0.327	0.936	2.52e-14	3	mt-Nd4
Arpp21	6.88e-11	-0.55134	0.048	0.268	1.38e-07	3	Arpp21
Gpc4	5.12e-22	-0.555876	0.106	0.759	1.02e-18	3	Gpc4
Csgalnact1.1	1.13e-05	-0.561352	0.731	0.99	0.022697	3	Csgalnact1
Pbx3	7.11e-20	-0.561453	0.163	0.702	1.42e-16	3	Pbx3
Sox5	1.93e-06	-0.56173	0.798	0.89	0.00386886	3	Sox5
Dok5	3.92e-15	-0.564548	0.144	0.746	7.85e-12	3	Dok5
mt-Nd2	1.96e-05	-0.56805	0.99	1	0.0391772	3	mt-Nd2
Prkd1.1	1.3e-05	-0.574979	1	1	0.0259623	3	Prkd1
Acvr1c.2	2.2e-35	-0.581314	0.971	0.987	4.4e-32	3	Acvr1c
Igfbp2	2.87e-08	-0.594984	0.125	0.294	5.74e-05	3	Igfbp2
Ccdc141	1.05e-06	-0.601383	0.663	0.783	0.00210727	3	Ccdc141
4930545L23Rik.1	2.46e-21	-0.602743	0.096	0.562	4.91e-18	3	4930545L23Rik
Enpep.1	2.58e-23	-0.612367	0.163	0.465	5.15e-20	3	Enpep
Carmil1	5.1e-09	-0.613387	0.933	0.997	1.02e-05	3	Carmil1
Plpp3	1.74e-05	-0.615424	0.625	0.793	0.0347944	3	Plpp3
Tnfaip2	6.78e-21	-0.621079	0.115	0.532	1.36e-17	3	Tnfaip2
Kank1.1	2.27e-08	-0.629065	0.981	0.993	4.54e-05	3	Kank1
Thrb	2.36e-07	-0.634489	0.712	0.946	0.00047149	3	Thrb
Lix1	6.77e-17	-0.634987	0.25	0.425	1.35e-13	3	Lix1
Serpine2	2.12e-08	-0.635158	0.442	0.726	4.25e-05	3	Serpine2
Gabrb1.1	1.26e-05	-0.63934	0.981	0.997	0.0252753	3	Gabrb1
Lhfp	3.9e-06	-0.64513	0.712	0.94	0.00780582	3	Lhfp
B230323A14Rik.1	2.63e-10	-0.656984	0.279	0.401	5.26e-07	3	B230323A14Rik
Gli2	5.84e-17	-0.661361	0.298	0.656	1.17e-13	3	Gli2
Slc35f1	2.47e-06	-0.664989	0.077	0.254	0.00494676	3	Slc35f1
Gm31135.1	3.04e-23	-0.668737	0.163	0.823	6.09e-20	3	Gm31135
Lrig1	1.42e-09	-0.672008	0.587	0.88	2.84e-06	3	Lrig1
Zfp521.1	2.08e-08	-0.672504	0.654	0.816	4.15e-05	3	Zfp521
Etnppl.2	3.52e-34	-0.682126	0.317	0.94	7.03e-31	3	Etnppl
Gm49164	2.5e-23	-0.683591	0.154	0.662	5e-20	3	Gm49164
Fat3.1	6.65e-08	-0.683697	0.99	0.997	0.000133046	3	Fat3
Dgkb.1	2.51e-07	-0.688618	0.971	1	0.000501987	3	Dgkb
Klf12	1.77e-07	-0.698717	1	0.997	0.000353161	3	Klf12
Grid1	6.24e-17	-0.699355	0.385	0.94	1.25e-13	3	Grid1
Rbfox1	1.23e-11	-0.712759	0.337	0.502	2.46e-08	3	Rbfox1
Flrt2	4.13e-19	-0.71705	0.356	0.853	8.26e-16	3	Flrt2
Dpf3	1.07e-10	-0.734567	0.423	0.622	2.14e-07	3	Dpf3
Gm26512.1	3.3e-28	-0.737025	0.163	0.803	6.6e-25	3	Gm26512
Ghr	3.43e-10	-0.737288	0.558	0.973	6.86e-07	3	Ghr
Pcdh7.1	2.44e-09	-0.739645	1	1	4.89e-06	3	Pcdh7
Gulp1	1.09e-14	-0.748099	1	1	2.18e-11	3	Gulp1
Tafa1.2	7.04e-34	-0.755406	1	0.997	1.41e-30	3	Tafa1
Cpq	3.73e-09	-0.757277	0.702	0.96	7.46e-06	3	Cpq
Esrrg.2	2.6e-08	-0.757556	0.673	0.903	5.2e-05	3	Esrrg
Syne1.1	7.48e-13	-0.762129	0.846	0.99	1.5e-09	3	Syne1
Dbx2	6.71e-09	-0.769222	0.327	0.716	1.34e-05	3	Dbx2
Ripor2.1	1.03e-18	-0.770852	0.067	0.334	2.06e-15	3	Ripor2
Rorb	4.14e-10	-0.807594	1	1	8.28e-07	3	Rorb
Nmur2.1	9.95e-34	-0.813631	0.808	0.93	1.99e-30	3	Nmur2
Syn2	1.48e-10	-0.845128	0.654	0.963	2.97e-07	3	Syn2
Lrrc4c.1	1.42e-09	-0.845705	1	1	2.84e-06	3	Lrrc4c
Arhgap26.1	2.5e-13	-0.847203	0.577	0.906	5e-10	3	Arhgap26
Ror1	2.05e-11	-0.853814	0.413	0.635	4.11e-08	3	Ror1
Prex2.1	8.17e-07	-0.876109	0.981	0.946	0.00163459	3	Prex2
Tox.1	5.23e-13	-0.883252	0.423	0.766	1.05e-09	3	Tox
Gjb6.1	1.22e-08	-0.888998	1	0.993	2.43e-05	3	Gjb6
Shisa9.1	1.68e-11	-0.911303	0.221	0.425	3.36e-08	3	Shisa9
Epha4	1.58e-13	-0.919546	0.413	0.813	3.16e-10	3	Epha4
Anxa3	8.22e-08	-0.923865	0.298	0.348	0.000164428	3	Anxa3
Slco1c1.2	4.32e-39	-0.926886	0.981	0.997	8.65e-36	3	Slco1c1
Fam214a.1	6.37e-22	-0.954297	0.288	0.916	1.27e-18	3	Fam214a
Wwc1	2.92e-11	-0.955223	0.654	0.93	5.85e-08	3	Wwc1
Gpr158	1.91e-13	-0.957099	0.385	0.609	3.82e-10	3	Gpr158
Pde10a	4.44e-20	-0.988305	0.913	0.99	8.88e-17	3	Pde10a
Sfxn5.1	1.26e-10	-1.04384	0.76	0.853	2.51e-07	3	Sfxn5
Pcdh11x.1	3.14e-24	-1.05655	0.788	0.997	6.29e-21	3	Pcdh11x
Slc1a2.2	3.43e-17	-1.06191	0.942	0.993	6.85e-14	3	Slc1a2
Paqr8.1	1.11e-15	-1.0832	0.837	0.983	2.23e-12	3	Paqr8
Pla2g7	7.82e-14	-1.09037	0.519	0.806	1.56e-10	3	Pla2g7
Npas2.1	8.52e-15	-1.09436	0.394	0.903	1.7e-11	3	Npas2
Egfr	8.36e-11	-1.11823	0.644	0.86	1.67e-07	3	Egfr
Mical2.1	1.83e-17	-1.11911	0.365	0.672	3.65e-14	3	Mical2
Cap2.1	1.44e-18	-1.12489	0.269	0.806	2.87e-15	3	Cap2
Csmd2	1.4e-06	-1.13445	0.115	0.438	0.00280483	3	Csmd2
Rora.2	9.14e-24	-1.14727	0.971	0.997	1.83e-20	3	Rora
Gria2.2	3.96e-06	-1.14978	0.904	0.803	0.0079168	3	Gria2
Dmd	6.59e-21	-1.15397	0.798	0.997	1.32e-17	3	Dmd
Erbb4.1	2.05e-19	-1.1712	0.971	0.997	4.1e-16	3	Erbb4
Dlgap1.1	4.5e-16	-1.18283	0.654	0.88	9.01e-13	3	Dlgap1
Nrcam	1.95e-22	-1.19747	0.75	0.96	3.89e-19	3	Nrcam
Ptprg.1	4.96e-16	-1.20221	0.731	0.94	9.92e-13	3	Ptprg
Fut9.1	1.79e-14	-1.22213	0.99	0.997	3.58e-11	3	Fut9
Acsbg1	4.55e-19	-1.22939	0.471	0.806	9.1e-16	3	Acsbg1
Nwd1.1	8.03e-16	-1.24935	0.337	0.813	1.61e-12	3	Nwd1
Negr1.1	1.74e-16	-1.27696	0.99	1	3.49e-13	3	Negr1
Vegfa	5.56e-24	-1.29118	0.202	0.863	1.11e-20	3	Vegfa
Ptprj	1.75e-11	-1.29415	0.99	0.973	3.5e-08	3	Ptprj
Prr16.2	3.66e-17	-1.36341	1	0.96	7.32e-14	3	Prr16
Eps8.1	7.44e-18	-1.37291	0.337	0.753	1.49e-14	3	Eps8
Tenm4.1	1.14e-09	-1.37903	0.413	0.756	2.28e-06	3	Tenm4
Sat1.1	1.15e-18	-1.38266	0.529	0.876	2.31e-15	3	Sat1
Kcnma1.1	4.21e-20	-1.42228	0.288	0.753	8.41e-17	3	Kcnma1
Kalrn	2.07e-25	-1.44014	0.192	0.876	4.15e-22	3	Kalrn
Chl1	2.07e-20	-1.45668	0.596	0.92	4.13e-17	3	Chl1
Nhsl1.1	4.88e-22	-1.46527	0.933	1	9.76e-19	3	Nhsl1
Slc7a10	5.19e-15	-1.46708	0.971	0.903	1.04e-11	3	Slc7a10
Atp13a4.1	1.88e-13	-1.50271	0.962	0.943	3.76e-10	3	Atp13a4
9630028H03Rik.1	7.94e-26	-1.52684	0.183	0.736	1.59e-22	3	9630028H03Rik
Pde7b	4.77e-23	-1.53197	0.269	0.913	9.54e-20	3	Pde7b
Slc6a11.1	6.21e-13	-1.56519	0.288	0.749	1.24e-09	3	Slc6a11
Rgs7.1	2.25e-10	-1.57123	0.106	0.669	4.49e-07	3	Rgs7
Atp1a2.2	7.82e-25	-1.60125	0.779	0.967	1.56e-21	3	Atp1a2
Ccdc85a.1	2.03e-20	-1.61959	0.288	0.726	4.06e-17	3	Ccdc85a
Trp63.2	4.23e-07	-1.63944	0.125	0.656	0.000846259	3	Trp63
Gm3764.1	1.36e-27	-1.64924	0.788	0.973	2.71e-24	3	Gm3764
Lsamp.1	1.18e-30	-1.68415	1	1	2.36e-27	3	Lsamp
Brinp3.1	2.28e-13	-1.72268	0.981	0.993	4.55e-10	3	Brinp3
Vav3.1	1.32e-19	-1.75125	0.173	0.652	2.64e-16	3	Vav3
Car10.1	1.62e-24	-2.08906	0.952	0.96	3.24e-21	3	Car10
Pitpnc1.1	4.69e-24	-2.17898	0.558	0.943	9.38e-21	3	Pitpnc1
Kirrel3.2	1.35e-26	-2.2612	0.481	0.883	2.69e-23	3	Kirrel3
Gria4.1	5.96e-34	-2.27924	0.971	0.993	1.19e-30	3	Gria4
Nrxn1.1	4.59e-41	-2.54993	1	1	9.18e-38	3	Nrxn1
Gm12239.2	5.88e-25	-2.79918	0.846	0.943	1.18e-21	3	Gm12239
Plcb1.2	2.48e-32	-2.81436	0.683	0.963	4.96e-29	3	Plcb1
Kcnd2.2	4.25e-35	-2.83572	0.99	1	8.5e-32	3	Kcnd2
Gm20713.2	2.56e-38	-3.40361	0.212	0.903	5.12e-35	3	Gm20713
Trpm3.2	9.63e-44	-3.77615	0.904	1	1.93e-40	3	Trpm3
Gpc5.2	7.52e-38	-5.37184	0.962	0.987	1.5e-34	3	Gpc5
Kcnj3.3	8.68e-07	1.56865	1	0.788	0.00173541	4	Kcnj3
Dab1.1	5.7e-09	1.54317	1	0.638	1.14e-05	4	Dab1
Col23a1.2	4.94e-07	1.22874	0.867	0.456	0.000987904	4	Col23a1
Adcy8.1	5.24e-07	1.17978	1	0.997	0.00104837	4	Adcy8
Csmd1.3	3.67e-06	1.16305	0.967	0.582	0.00733157	4	Csmd1
Pgm5.1	8.64e-06	1.14389	0.833	0.445	0.0172833	4	Pgm5
Fam184a.1	2.18e-08	1.0953	1	0.727	4.36e-05	4	Fam184a
Greb1l.1	2.17e-05	0.992127	0.6	0.268	0.0434054	4	Greb1l
Pax3.2	2.57e-06	0.918238	1	0.727	0.00513237	4	Pax3
Sncaip	3.6e-08	0.907989	0.467	0.252	7.21e-05	4	Sncaip
Has2os.1	9.12e-07	0.894076	0.367	0.164	0.0018242	4	Has2os
Egfem1.1	1.76e-05	0.820591	1	0.995	0.0351186	4	Egfem1
Gabra2.1	8.26e-06	0.722124	1	0.925	0.0165137	4	Gabra2
Thsd4	1.41e-10	0.631294	0.9	0.705	2.81e-07	4	Thsd4
A2m.3	9.98e-06	0.576231	1	0.997	0.019953	4	A2m
Kctd8.1	1.93e-05	0.534628	0.967	0.523	0.0386275	4	Kctd8
Rgs17.3	1.09e-08	0.505264	1	0.962	2.18e-05	4	Rgs17
Rimbp2	7.71e-06	0.466393	1	0.973	0.0154204	4	Rimbp2
Gm48749.2	8.22e-11	0.424725	1	0.946	1.64e-07	4	Gm48749
Adamts20.2	1.04e-06	0.41846	1	0.995	0.00208285	4	Adamts20
Gjb6.2	3.16e-06	0.345887	1	0.995	0.00631071	4	Gjb6
Nnat.2	5.99e-06	0.330751	1	0.622	0.0119744	4	Nnat
Emid1	4.36e-09	0.330327	0.633	0.123	8.73e-06	4	Emid1
Fam110b.2	5.01e-06	0.284624	1	0.965	0.0100226	4	Fam110b
Grin2a	3.81e-08	-0.250917	0.2	0.654	7.62e-05	4	Grin2a
Gm11639.1	9.44e-09	-0.305782	0.2	0.625	1.89e-05	4	Gm11639
Gm49807.2	9.35e-07	-0.339023	0	0.324	0.00186986	4	Gm49807
Gpc4.1	6.98e-06	-0.474246	0.1	0.63	0.0139627	4	Gpc4
Tafa1.3	1.63e-05	-0.659742	1	0.997	0.0326284	4	Tafa1
Osbpl3.1	1.04e-05	-0.961788	0.233	0.491	0.0208749	4	Osbpl3
Gm12239.3	7.06e-29	1.59372	1	0.873	1.41e-25	5	Gm12239
Pitpnc1.2	5.59e-25	1.48294	0.993	0.761	1.12e-21	5	Pitpnc1
Trpm3.3	2.04e-29	1.41232	1	0.961	4.09e-26	5	Trpm3
Plcb1.3	2.78e-25	1.386	1	0.83	5.56e-22	5	Plcb1
Gpc5.4	1.78e-26	1.36947	1	0.969	3.57e-23	5	Gpc5
Gria4.2	1.07e-21	1.28586	0.993	0.985	2.14e-18	5	Gria4
Kcnd2.3	4.51e-23	1.22025	1	0.996	9.02e-20	5	Kcnd2
Pde7b.1	8.93e-22	1.1911	1	0.606	1.79e-18	5	Pde7b
Slc7a10.1	9.68e-07	1.17495	0.833	0.969	0.00193593	5	Slc7a10
Kirrel3.3	1.14e-19	1.15967	0.931	0.695	2.28e-16	5	Kirrel3
Atp1a2.3	1.39e-24	1.12715	0.993	0.876	2.77e-21	5	Atp1a2
Slc6a11.2	1.31e-17	1.10429	0.854	0.506	2.62e-14	5	Slc6a11
Nrxn1.2	1.62e-27	1.09845	1	1	3.23e-24	5	Nrxn1
Gm20713.4	1.19e-19	1.09553	0.993	0.575	2.38e-16	5	Gm20713
Lsamp.2	6.52e-29	1.08151	1	1	1.3e-25	5	Lsamp
9630028H03Rik.2	6.94e-16	1.03251	0.882	0.432	1.39e-12	5	9630028H03Rik
Kalrn.1	1.42e-18	1.03209	1	0.533	2.83e-15	5	Kalrn
Vav3.3	7.28e-10	1.01155	0.701	0.432	1.46e-06	5	Vav3
Gm3764.2	3.02e-21	0.984905	1	0.884	6.05e-18	5	Gm3764
Brinp3.2	1.59e-10	0.984439	0.986	0.992	3.18e-07	5	Brinp3
Trp63.3	4.41e-08	0.930654	0.743	0.394	8.82e-05	5	Trp63
Chl1.1	2.38e-15	0.927769	0.986	0.753	4.76e-12	5	Chl1
Fut9.2	1.85e-12	0.917336	0.993	0.996	3.7e-09	5	Fut9
Slc1a2.3	8.4e-23	0.858915	1	0.969	1.68e-19	5	Slc1a2
Nhsl1.2	1.64e-12	0.847802	1	0.973	3.28e-09	5	Nhsl1
Eps8.2	5.94e-12	0.830096	0.812	0.552	1.19e-08	5	Eps8
Negr1.2	9.49e-12	0.828796	1	0.996	1.9e-08	5	Negr1
Sfxn5.2	9.4e-08	0.811477	0.84	0.822	0.00018795	5	Sfxn5
Paqr8.2	3.9e-12	0.810794	1	0.915	7.8e-09	5	Paqr8
Dlgap1.2	1.25e-11	0.793094	0.882	0.788	2.51e-08	5	Dlgap1
Rbfox1.1	2.32e-09	0.792177	0.556	0.405	4.65e-06	5	Rbfox1
Car10.2	4.84e-10	0.788452	0.951	0.961	9.68e-07	5	Car10
Prex2.2	7.96e-10	0.787412	0.986	0.938	1.59e-06	5	Prex2
Tox.3	1.37e-20	0.783319	0.938	0.533	2.73e-17	5	Tox
Tenm4.2	8.59e-09	0.780451	0.819	0.583	1.72e-05	5	Tenm4
Fat3.2	9.08e-12	0.767402	1	0.992	1.82e-08	5	Fat3
Lrrc4c.3	3.33e-15	0.763878	1	1	6.66e-12	5	Lrrc4c
Plpp3.1	1.07e-08	0.726969	0.812	0.714	2.14e-05	5	Plpp3
Dpf3.1	1.39e-09	0.725331	0.667	0.517	2.78e-06	5	Dpf3
Rora.3	3.17e-17	0.711651	1	0.985	6.34e-14	5	Rora
Ccdc85a.2	2.87e-10	0.709289	0.743	0.541	5.75e-07	5	Ccdc85a
Dok5.1	1.13e-20	0.708981	0.972	0.378	2.25e-17	5	Dok5
Vegfa.1	2.21e-14	0.708549	0.993	0.525	4.42e-11	5	Vegfa
Ptprg.2	2.21e-09	0.701507	0.993	0.826	4.42e-06	5	Ptprg
Serpine2.1	3.44e-10	0.695938	0.785	0.579	6.87e-07	5	Serpine2
Atp13a4.2	2.28e-07	0.692064	0.917	0.965	0.000456575	5	Atp13a4
Nmur2.3	3.75e-29	0.689945	1	0.842	7.5e-26	5	Nmur2
Nwd1.2	1.16e-08	0.687535	0.854	0.598	2.32e-05	5	Nwd1
Arhgap26.2	3.12e-11	0.679844	0.986	0.73	6.23e-08	5	Arhgap26
Kcnma1.2	7.76e-09	0.671607	0.785	0.548	1.55e-05	5	Kcnma1
Slco1c1.4	3.41e-25	0.669185	1	0.988	6.83e-22	5	Slco1c1
Npas2.2	5.21e-09	0.668283	0.979	0.656	1.04e-05	5	Npas2
Gm26512.3	8.34e-27	0.657071	0.965	0.456	1.67e-23	5	Gm26512
Gm9925.1	1.62e-07	0.651509	1	0.687	0.000324558	5	Gm9925
Gli2.1	1.65e-11	0.650369	0.722	0.475	3.31e-08	5	Gli2
Klf12.1	6.61e-08	0.632902	0.993	1	0.000132271	5	Klf12
4930545L23Rik.3	9.85e-23	0.630472	0.771	0.259	1.97e-19	5	4930545L23Rik
Syn2.1	1.08e-08	0.629473	1	0.819	2.16e-05	5	Syn2
Lrig1.1	7.79e-10	0.628949	0.917	0.741	1.56e-06	5	Lrig1
Wwc1.1	7.52e-08	0.627955	0.986	0.788	0.000150499	5	Wwc1
Mical2.2	4.59e-07	0.606855	0.694	0.537	0.000918432	5	Mical2
Cap2.2	2.05e-08	0.601967	0.84	0.571	4.11e-05	5	Cap2
Carmil1.1	3.24e-09	0.596728	1	0.969	6.48e-06	5	Carmil1
Erbb4.2	3.51e-09	0.584795	1	0.985	7.03e-06	5	Erbb4
Gjb6.3	1.92e-09	0.575531	1	0.992	3.84e-06	5	Gjb6
Acsbg1.1	9.95e-07	0.571109	0.785	0.683	0.00198937	5	Acsbg1
Kank1.2	1.51e-07	0.567708	0.993	0.988	0.00030183	5	Kank1
Pcdh11x.2	6.95e-14	0.56155	1	0.911	1.39e-10	5	Pcdh11x
Caln1.1	2e-05	0.55979	1	1	0.0399238	5	Caln1
Gm10649.2	3.12e-16	0.559183	1	0.927	6.23e-13	5	Gm10649
Slc6a1.1	5.84e-10	0.554328	0.854	0.622	1.17e-06	5	Slc6a1
Cpq.1	5.11e-07	0.552847	0.993	0.838	0.00102225	5	Cpq
Pid1.1	3.29e-06	0.550679	0.75	0.587	0.00658311	5	Pid1
Gm31135.2	1.57e-19	0.546243	0.986	0.467	3.14e-16	5	Gm31135
Fam214a.2	3.61e-12	0.52415	1	0.618	7.23e-09	5	Fam214a
Rorb.1	1.54e-07	0.506942	1	1	0.000307736	5	Rorb
Tafa1.4	2.7e-25	0.495667	1	0.996	5.41e-22	5	Tafa1
Sdk1	5.66e-16	0.490649	0.16	0.506	1.13e-12	5	Sdk1
Ryr3.1	1.39e-26	0.489026	0.944	0.386	2.78e-23	5	Ryr3
Gm11639.2	2.24e-22	0.487669	0.938	0.402	4.47e-19	5	Gm11639
Slc4a4.2	1.42e-10	0.485217	0.993	0.985	2.83e-07	5	Slc4a4
Zfp521.2	9.88e-06	0.478123	0.84	0.737	0.0197671	5	Zfp521
Prr16.3	8.69e-08	0.477656	1	0.954	0.000173703	5	Prr16
Flrt2.1	1.95e-12	0.461332	1	0.571	3.9e-09	5	Flrt2
Pcdh7.2	1.56e-06	0.453374	1	1	0.00311917	5	Pcdh7
Prkg1	1.3e-05	0.451367	0.965	0.761	0.0260228	5	Prkg1
Dgkb.3	1.8e-05	0.449458	1	0.988	0.0359736	5	Dgkb
Cntn5.2	1.04e-10	0.446916	0.924	0.622	2.08e-07	5	Cntn5
Etnppl.4	3.88e-20	0.434531	0.993	0.66	7.75e-17	5	Etnppl
Zeb1.1	1.73e-05	0.433918	0.903	0.849	0.0345558	5	Zeb1
Nell2.1	1.2e-05	0.424467	0.396	0.691	0.0240793	5	Nell2
Galnt18.2	1.86e-07	0.418309	0.903	0.541	0.00037149	5	Galnt18
Runx1t1.1	5.58e-08	0.414979	0.993	0.625	0.000111634	5	Runx1t1
Fnbp1l.1	4.87e-06	0.411811	0.931	0.857	0.00973013	5	Fnbp1l
Shisa9.2	1.02e-07	0.40697	0.375	0.371	0.000204327	5	Shisa9
Pbx3.1	3.07e-16	0.405894	0.882	0.386	6.14e-13	5	Pbx3
Grid1.1	2.09e-06	0.405719	1	0.683	0.0041795	5	Grid1
Cdh22.2	1.18e-15	0.390512	0.812	0.367	2.36e-12	5	Cdh22
Sox5.1	1.51e-05	0.384497	0.896	0.849	0.0301231	5	Sox5
Cped1.2	2.69e-11	0.377118	0.993	0.973	5.39e-08	5	Cped1
Mctp1	1.79e-24	0.369684	0.271	0.124	3.59e-21	5	Mctp1
Maml3.2	1.38e-06	0.368269	0.479	0.421	0.00275223	5	Maml3
Gm5149.1	4.81e-14	0.368022	0.257	0.788	9.62e-11	5	Gm5149
Nrcam.1	3.02e-06	0.364486	0.951	0.88	0.00603625	5	Nrcam
Acvr1c.3	7.48e-23	0.362546	0.972	0.988	1.5e-19	5	Acvr1c
Gucy1a2.1	1.62e-11	0.357476	1	0.672	3.25e-08	5	Gucy1a2
Lrrc7.1	2.05e-08	0.356287	0.639	0.815	4.11e-05	5	Lrrc7
Ntsr2.1	4.36e-08	0.35398	0.736	0.475	8.73e-05	5	Ntsr2
Shisa6.1	6.52e-06	0.352713	0.986	0.649	0.01303	5	Shisa6
Gm29514.1	1.84e-05	0.349578	0.285	0.216	0.0367031	5	Gm29514
Dmd.1	1.06e-05	0.346988	1	0.915	0.0212897	5	Dmd
Gm44593	2.15e-29	0.343788	1	0.942	4.3e-26	5	Gm44593
mt-Nd5.1	1.11e-20	0.343382	0.521	0.236	2.21e-17	5	mt-Nd5
Aifm3.1	1.66e-18	0.340819	0.569	0.216	3.32e-15	5	Aifm3
Colec12.2	3.2e-27	0.33819	1	0.903	6.4e-24	5	Colec12
Itih3	2.2e-05	0.336737	0.299	0.344	0.0439339	5	Itih3
Nefh	8.17e-18	0.330989	0.861	0.371	1.63e-14	5	Nefh
Hpgd	2.14e-05	0.327759	0.25	0.097	0.0427263	5	Hpgd
Kcnn3.1	1.59e-05	0.322725	0.424	0.429	0.0317499	5	Kcnn3
Oprm1	5.98e-11	0.317894	0.264	0.722	1.2e-07	5	Oprm1
Ripor2.2	9.57e-22	0.314895	0.382	0.201	1.91e-18	5	Ripor2
Tcf7l1.1	1.61e-06	0.313548	0.479	0.398	0.003218	5	Tcf7l1
Hdac9	8.82e-14	0.308662	0.944	0.718	1.76e-10	5	Hdac9
Arhgef3.1	3.9e-15	0.296894	0.826	0.301	7.79e-12	5	Arhgef3
Gm13986	7.23e-34	0.296329	0.931	0.255	1.45e-30	5	Gm13986
Rtl4.1	8.26e-27	0.296019	0.993	0.764	1.65e-23	5	Rtl4
Gm36388	2.03e-06	0.292167	0.312	0.506	0.0040524	5	Gm36388
Enpep.2	3.69e-08	0.29156	0.444	0.355	7.39e-05	5	Enpep
Adamts6.1	9.08e-12	0.289166	0.938	0.483	1.82e-08	5	Adamts6
mt-Co1.1	7.16e-10	0.2886	1	1	1.43e-06	5	mt-Co1
Tafa2	4.87e-11	0.281346	0.069	0.417	9.74e-08	5	Tafa2
Gulp1.1	1.76e-05	0.280464	1	1	0.0351164	5	Gulp1
Gm26691.1	2.6e-12	0.263926	0.25	0.757	5.2e-09	5	Gm26691
Efna5	8.45e-09	0.263816	0.986	0.946	1.69e-05	5	Efna5
Grin2a.1	2.1e-12	0.262177	0.875	0.479	4.21e-09	5	Grin2a
Gm48321.1	1.33e-08	0.260273	0.444	0.309	2.66e-05	5	Gm48321
Lix1.1	5.32e-09	0.259894	0.396	0.371	1.06e-05	5	Lix1
Lgr6.1	1.63e-10	0.259355	0.208	0.637	3.26e-07	5	Lgr6
Gm13187.1	1.13e-20	0.258798	0.861	0.363	2.25e-17	5	Gm13187
Gm11266	3.02e-06	0.256398	0.951	0.591	0.00603625	5	Gm11266
Gabrg3.1	8.41e-14	0.255676	0.299	0.239	1.68e-10	5	Gabrg3
Gm7854	2.32e-27	0.254625	0.924	0.286	4.64e-24	5	Gm7854
Ppfibp1.2	5.64e-22	-0.252294	0.153	0.737	1.13e-18	5	Ppfibp1
Spats2l	4.67e-11	-0.253201	0.326	0.78	9.34e-08	5	Spats2l
Nrp1	3.95e-06	-0.254401	0.458	0.471	0.00789025	5	Nrp1
Sh3rf1	2.57e-06	-0.264847	0.514	0.757	0.00513734	5	Sh3rf1
Gm15520	3.89e-08	-0.265756	0.347	0.386	7.77e-05	5	Gm15520
Mpp7.1	2.2e-16	-0.268248	0.257	0.595	4.4e-13	5	Mpp7
Patj.1	1.54e-16	-0.269434	0.146	0.595	3.08e-13	5	Patj
Nrg3.2	1.45e-12	-0.270013	0.75	0.942	2.9e-09	5	Nrg3
Vwa5a.1	4.68e-07	-0.273168	0.84	0.784	0.000935726	5	Vwa5a
Dlc1	5.21e-09	-0.27409	0.34	0.486	1.04e-05	5	Dlc1
G630093K05Rik.1	1.69e-23	-0.276154	0.118	0.722	3.38e-20	5	G630093K05Rik
Nkain3.4	7.77e-22	-0.276966	0.958	1	1.55e-18	5	Nkain3
Syt10.2	1.04e-16	-0.278976	0.229	0.66	2.08e-13	5	Syt10
Rras2	8.53e-30	-0.285831	0.076	0.734	1.71e-26	5	Rras2
Hoxc5.1	1.8e-16	-0.289877	0.174	0.66	3.6e-13	5	Hoxc5
Tnfaip2.1	1.01e-07	-0.295155	0.597	0.328	0.00020134	5	Tnfaip2
Gm1043.1	1.51e-25	-0.297146	0.215	0.741	3.02e-22	5	Gm1043
Fgf13	1.81e-06	-0.302904	0.174	0.413	0.00361213	5	Fgf13
Rims1.2	2.45e-20	-0.304252	0.125	0.664	4.9e-17	5	Rims1
Il1r1	6.26e-29	-0.306071	0.035	0.479	1.25e-25	5	Il1r1
Nek11.1	3.26e-24	-0.309711	0.764	0.884	6.51e-21	5	Nek11
Id1.2	3.33e-11	-0.313898	0.535	0.722	6.66e-08	5	Id1
Atp10a.1	1.36e-14	-0.318751	0.167	0.425	2.72e-11	5	Atp10a
Ccbe1.3	1.33e-13	-0.325886	0.042	0.598	2.67e-10	5	Ccbe1
Sipa1l1.1	9.8e-09	-0.332501	0.333	0.714	1.96e-05	5	Sipa1l1
Pdgfrb	2.7e-17	-0.334893	0.194	0.676	5.4e-14	5	Pdgfrb
Arhgap22	1.45e-10	-0.335138	0.861	0.386	2.9e-07	5	Arhgap22
Gm33906.1	2.15e-20	-0.336033	0.062	0.533	4.29e-17	5	Gm33906
Nos1ap.1	4.6e-10	-0.346396	0.292	0.386	9.2e-07	5	Nos1ap
AU020206	8.6e-34	-0.34665	0.083	0.776	1.72e-30	5	AU020206
Tnr.2	1.29e-09	-0.348593	0.257	0.641	2.58e-06	5	Tnr
Afap1l2	1.42e-05	-0.350513	0.16	0.27	0.0284603	5	Afap1l2
9630013A20Rik.1	1.91e-26	-0.350859	0.118	0.703	3.81e-23	5	9630013A20Rik
Ust.2	1.84e-07	-0.355727	0.243	0.637	0.000367931	5	Ust
Acss3.2	1.27e-09	-0.360478	1	1	2.53e-06	5	Acss3
Col5a3.1	2.33e-05	-0.364872	0.326	0.351	0.0466319	5	Col5a3
Kcnip4.1	1.19e-06	-0.368248	0.59	0.9	0.00237295	5	Kcnip4
Bnc2.3	1.55e-29	-0.368364	0.146	0.784	3.11e-26	5	Bnc2
Lgals3.2	1.4e-24	-0.369352	0.132	0.722	2.8e-21	5	Lgals3
Neto2.1	4.75e-14	-0.370637	0.264	0.722	9.49e-11	5	Neto2
Mkx.1	6.71e-13	-0.381898	0.896	0.367	1.34e-09	5	Mkx
Creb5.1	7.99e-08	-0.382228	0.319	0.537	0.000159712	5	Creb5
Kctd8.2	3.06e-19	-0.386315	0.229	0.737	6.12e-16	5	Kctd8
Trim43c	8.66e-26	-0.388503	0.09	0.286	1.73e-22	5	Trim43c
Lekr1.1	1.92e-20	-0.405302	0.215	0.726	3.85e-17	5	Lekr1
Snph.1	4.38e-07	-0.410898	0.361	0.471	0.000876534	5	Snph
A830019P07Rik.1	1.25e-07	-0.413239	0.306	0.633	0.000249707	5	A830019P07Rik
Dgkh.2	1.17e-16	-0.41565	0.222	0.753	2.33e-13	5	Dgkh
Ano1.1	2.6e-10	-0.420797	0.264	0.251	5.2e-07	5	Ano1
Adamts5	3.24e-19	-0.443893	0.917	0.961	6.47e-16	5	Adamts5
Cacna1d	4.24e-07	-0.445992	0.514	0.637	0.00084831	5	Cacna1d
Lrrk1	1.96e-10	-0.449623	0.354	0.668	3.92e-07	5	Lrrk1
Rapgef4.1	3.77e-08	-0.452231	0.361	0.726	7.54e-05	5	Rapgef4
Rgs17.4	1.53e-22	-0.454346	0.924	0.988	3.06e-19	5	Rgs17
Plch1.1	1.93e-06	-0.458746	0.188	0.282	0.00386019	5	Plch1
Cep112.2	6.98e-09	-0.46003	0.236	0.556	1.4e-05	5	Cep112
Inpp4b.1	1.18e-08	-0.466538	0.299	0.475	2.35e-05	5	Inpp4b
Gm21847.2	5.94e-22	-0.477198	0.069	0.587	1.19e-18	5	Gm21847
Slc25a21.1	2.36e-08	-0.480036	0.264	0.629	4.72e-05	5	Slc25a21
Gm44626.3	4.01e-34	-0.482185	0.993	1	8.02e-31	5	Gm44626
Foxp2.2	1.5e-23	-0.48371	0.132	0.71	2.99e-20	5	Foxp2
Khdrbs3.2	5.69e-13	-0.484845	0.181	0.405	1.14e-09	5	Khdrbs3
Cfap69.1	1.94e-10	-0.486614	0.104	0.494	3.88e-07	5	Cfap69
Ddo.1	8.34e-06	-0.489942	0.486	0.622	0.0166777	5	Ddo
Arsb.2	7.46e-25	-0.496607	0.174	0.795	1.49e-21	5	Arsb
Kcnc2.1	7.56e-09	-0.498777	0.736	0.776	1.51e-05	5	Kcnc2
Pcdh15	3.29e-24	-0.508489	0.153	0.66	6.57e-21	5	Pcdh15
Gm32569.1	1.14e-07	-0.508653	0.451	0.533	0.00022758	5	Gm32569
Gm30613.2	2.3e-16	-0.517278	0.201	0.66	4.6e-13	5	Gm30613
Hs6st3.1	4.91e-09	-0.517653	1	0.595	9.82e-06	5	Hs6st3
Myoc.3	2.08e-38	-0.523125	0.264	0.838	4.16e-35	5	Myoc
4833423E24Rik.1	1.33e-06	-0.531955	0.062	0.537	0.00265526	5	4833423E24Rik
Magi3.3	5.65e-11	-0.532958	0.396	0.799	1.13e-07	5	Magi3
Cnksr2.1	3.46e-10	-0.544765	0.104	0.328	6.91e-07	5	Cnksr2
Abcc12.2	6.65e-36	-0.551575	0.153	0.811	1.33e-32	5	Abcc12
Tec.2	2.81e-16	-0.562218	0.243	0.761	5.62e-13	5	Tec
Rfx4.1	1.17e-07	-0.56701	0.931	0.973	0.000234354	5	Rfx4
Fas.2	9.17e-17	-0.573145	0.194	0.66	1.83e-13	5	Fas
Myo16.1	4.14e-06	-0.573884	0.347	0.699	0.00827171	5	Myo16
Palld	7.93e-09	-0.575057	0.528	0.865	1.59e-05	5	Palld
Spon1.1	6.49e-06	-0.576647	0.833	0.95	0.0129753	5	Spon1
Pamr1.2	1.71e-06	-0.577143	0.215	0.591	0.00342478	5	Pamr1
Id3.4	5.47e-19	-0.584259	0.986	0.981	1.09e-15	5	Id3
Tex11.2	6.76e-10	-0.587256	0.222	0.637	1.35e-06	5	Tex11
Ccdc190.1	4.75e-14	-0.594796	0.34	0.544	9.49e-11	5	Ccdc190
Eda.1	1.64e-12	-0.599869	0.319	0.795	3.28e-09	5	Eda
Atp2b4.3	6.76e-11	-0.601667	0.146	0.375	1.35e-07	5	Atp2b4
Maf.2	1.59e-10	-0.604474	0.993	0.961	3.18e-07	5	Maf
Hunk.2	7.24e-19	-0.612574	0.208	0.745	1.45e-15	5	Hunk
Aldh1a1	6.71e-06	-0.615628	0.993	0.992	0.0134191	5	Aldh1a1
Erc2.2	1.11e-18	-0.62095	0.243	0.78	2.21e-15	5	Erc2
Nnat.3	4.59e-15	-0.630857	0.368	0.807	9.18e-12	5	Nnat
Gsdme	4.83e-07	-0.653493	0.625	0.915	0.00096675	5	Gsdme
Kit.2	2.7e-22	-0.655281	0.264	0.737	5.4e-19	5	Kit
Spef2.1	4.43e-25	-0.661172	0.125	0.591	8.87e-22	5	Spef2
Ldb2.1	1.49e-06	-0.663675	0.514	0.795	0.00298302	5	Ldb2
Sncaip.1	4.07e-20	-0.665585	0.16	0.328	8.15e-17	5	Sncaip
P2ry14.1	1.07e-10	-0.670742	0.34	0.402	2.15e-07	5	P2ry14
Dab1.2	1.72e-09	-0.67563	0.417	0.803	3.44e-06	5	Dab1
Sema6d.2	1.21e-07	-0.678667	0.882	0.958	0.000241323	5	Sema6d
P3h2.1	5.21e-06	-0.697774	0.618	0.718	0.0104152	5	P3h2
Ptprt.2	4.29e-09	-0.70364	0.632	0.927	8.58e-06	5	Ptprt
Rmst.1	1.9e-06	-0.706837	1	1	0.0038093	5	Rmst
Epha5.2	2.07e-11	-0.707884	1	1	4.15e-08	5	Epha5
Man1a.1	1.6e-10	-0.713922	0.215	0.471	3.2e-07	5	Man1a
Atrnl1	2.33e-08	-0.716092	0.41	0.552	4.67e-05	5	Atrnl1
Rimbp2.1	1.24e-10	-0.717884	0.979	0.973	2.47e-07	5	Rimbp2
Cd109	3.46e-09	-0.717933	0.174	0.479	6.91e-06	5	Cd109
Adamts20.3	4.36e-19	-0.717975	1	0.992	8.73e-16	5	Adamts20
Fam184a.2	1e-06	-0.755943	0.632	0.811	0.0020075	5	Fam184a
2610307P16Rik.1	8.37e-06	-0.788751	0.396	0.664	0.0167472	5	2610307P16Rik
Calcrl.1	1.1e-18	-0.792968	0.917	0.973	2.2e-15	5	Calcrl
Mef2c	4.52e-10	-0.802352	0.41	0.811	9.04e-07	5	Mef2c
Sntg2.2	2.63e-25	-0.80961	0.125	0.656	5.26e-22	5	Sntg2
Frmpd4.2	3.35e-25	-0.824695	0.104	0.664	6.7e-22	5	Frmpd4
Gm10848.1	3.47e-07	-0.836173	0.278	0.645	0.000693229	5	Gm10848
Abcc4	3.59e-06	-0.854677	0.306	0.502	0.0071773	5	Abcc4
Ryr2.1	1.98e-06	-0.863182	0.125	0.363	0.00396393	5	Ryr2
A330102I10Rik.2	2.25e-15	-0.867695	0.118	0.402	4.49e-12	5	A330102I10Rik
Adgrg6.2	1.43e-16	-0.880975	0.292	0.776	2.85e-13	5	Adgrg6
Aqp4.2	2.34e-07	-0.880995	0.84	0.849	0.000467613	5	Aqp4
Gm13269.3	1.83e-19	-0.902264	0.979	0.996	3.67e-16	5	Gm13269
Sdc2.2	1.44e-12	-0.909674	0.514	0.927	2.88e-09	5	Sdc2
Plscr4.2	1.38e-19	-0.925987	1	1	2.76e-16	5	Plscr4
Tes.2	3.68e-21	-0.931735	0.215	0.672	7.36e-18	5	Tes
Adamts9.2	4.67e-11	-0.945203	0.431	0.595	9.34e-08	5	Adamts9
Cadps.2	7.14e-11	-0.956277	0.785	0.911	1.43e-07	5	Cadps
Nox4.2	1.28e-13	-0.967199	0.278	0.44	2.56e-10	5	Nox4
Bcl2.2	7.34e-14	-0.986428	0.569	0.846	1.47e-10	5	Bcl2
Bmpr1b.1	4.07e-13	-0.988234	0.819	0.95	8.14e-10	5	Bmpr1b
Met.2	4.35e-20	-0.993161	0.167	0.517	8.7e-17	5	Met
Fam155a.2	3.59e-13	-1.03242	0.931	0.996	7.18e-10	5	Fam155a
Arhgef4.1	6.17e-12	-1.05937	0.826	0.946	1.23e-08	5	Arhgef4
Chst9.1	6.88e-06	-1.062	0.389	0.614	0.0137614	5	Chst9
Col23a1.3	5.15e-10	-1.08845	0.354	0.56	1.03e-06	5	Col23a1
Slc38a1.2	4.29e-10	-1.09601	0.486	0.768	8.59e-07	5	Slc38a1
Pgm5.2	2.04e-05	-1.11645	0.257	0.595	0.0407293	5	Pgm5
Reep1.1	1.17e-13	-1.14858	0.889	0.934	2.34e-10	5	Reep1
Pdzrn3.1	5.79e-19	-1.1772	0.208	0.68	1.16e-15	5	Pdzrn3
Gm11099.2	1.59e-22	-1.18831	0.174	0.68	3.17e-19	5	Gm11099
Glis3.2	6.72e-11	-1.19428	0.715	0.846	1.34e-07	5	Glis3
C530044C16Rik.2	4.76e-10	-1.21521	0.41	0.664	9.52e-07	5	C530044C16Rik
Tmem108.2	1.22e-16	-1.22178	0.306	0.718	2.44e-13	5	Tmem108
Synpo2.2	1.59e-14	-1.24999	0.417	0.826	3.19e-11	5	Synpo2
Tenm3.2	7.04e-17	-1.27227	0.507	0.876	1.41e-13	5	Tenm3
Dok6.3	1.46e-16	-1.29114	0.458	0.846	2.92e-13	5	Dok6
Gm4876.2	2.05e-15	-1.29708	0.396	0.707	4.09e-12	5	Gm4876
Ccdc3.1	4.59e-23	-1.31559	0.535	0.876	9.18e-20	5	Ccdc3
Aebp1.2	1.4e-12	-1.35545	0.347	0.66	2.79e-09	5	Aebp1
Cd44.2	1.45e-21	-1.39515	0.229	0.722	2.89e-18	5	Cd44
Ntng1.3	6.74e-16	-1.40432	0.146	0.51	1.35e-12	5	Ntng1
Grik2.3	2.35e-15	-1.43169	1	1	4.69e-12	5	Grik2
Ccser1.2	3.27e-18	-1.5255	0.382	0.853	6.55e-15	5	Ccser1
Gm14964.2	3.5e-21	-1.55052	0.368	0.819	6.99e-18	5	Gm14964
Sorbs2os.2	2.04e-13	-1.60924	0.326	0.714	4.09e-10	5	Sorbs2os
A2m.4	4.97e-17	-1.67884	1	0.996	9.94e-14	5	A2m
Csmd1.4	2.25e-16	-1.68656	0.354	0.753	4.5e-13	5	Csmd1
Anxa3.1	1.4e-06	-1.74423	0.125	0.452	0.00280198	5	Anxa3
Cacnb2.2	5.17e-19	-1.81225	0.681	0.907	1.03e-15	5	Cacnb2
Prune2.2	1.26e-24	-1.84012	0.354	0.803	2.53e-21	5	Prune2
Gfap.2	3.51e-23	-1.85833	0.757	0.934	7.02e-20	5	Gfap
Sema3a.2	2.81e-24	-1.91696	0.146	0.653	5.62e-21	5	Sema3a
Kcnj3.4	9e-32	-1.9419	0.604	0.915	1.8e-28	5	Kcnj3
Ccdc148.2	7.91e-22	-2.06142	0.222	0.761	1.58e-18	5	Ccdc148
Sorbs2.2	2.26e-21	-2.21474	0.458	0.795	4.52e-18	5	Sorbs2
6330411D24Rik.4	2.58e-32	-3.37335	0.479	0.896	5.16e-29	5	6330411D24Rik
Prr5l	2.43e-05	2.90414	0.9	0.384	0.0485643	6	Prr5l
Bcas1os2	1.58e-05	2.53662	0.9	0.036	0.0315481	6	Bcas1os2
Rnf220	2.34e-05	2.4942	0.9	0.295	0.0468177	6	Rnf220
A330072L02Rik	6.72e-06	0.3243	1	0.496	0.0134464	6	A330072L02Rik
Gm36388.1	2.12e-05	-0.368474	0	0.448	0.0424474	6	Gm36388
Anxa3.2	7.57e-35	2.63535	0.927	0.184	1.51e-31	7	Anxa3
Nox4.3	2.4e-15	1.70709	0.756	0.287	4.8e-12	7	Nox4
Aox1.1	1.1e-12	1.42496	0.829	0.477	2.21e-09	7	Aox1
Cp.3	1.34e-07	1.24933	0.683	0.47	0.00026739	7	Cp
Col5a3.2	1.22e-07	1.22613	0.659	0.262	0.000243693	7	Col5a3
Cdh13.1	9.41e-09	1.22007	0.744	0.498	1.88e-05	7	Cdh13
C730002L08Rik.1	8.84e-16	1.19078	0.976	0.788	1.77e-12	7	C730002L08Rik
Osbpl3.2	1.6e-11	1.15757	0.768	0.396	3.2e-08	7	Osbpl3
Nrg1.1	5.21e-13	1.13112	0.744	0.346	1.04e-09	7	Nrg1
Aldh1a1.2	1.53e-19	1.13076	1	0.991	3.06e-16	7	Aldh1a1
Tnfaip2.2	8.96e-06	1.05921	0.512	0.402	0.0179186	7	Tnfaip2
Tes.3	4.7e-10	0.93011	0.756	0.445	9.41e-07	7	Tes
Bcl2.3	2.04e-10	0.929737	0.939	0.698	4.08e-07	7	Bcl2
Me3.1	8.7e-11	0.895445	0.634	0.318	1.74e-07	7	Me3
Gfap.3	3.71e-06	0.88258	0.951	0.85	0.00742802	7	Gfap
Igfbp2.1	1.44e-06	0.850976	0.463	0.196	0.00288587	7	Igfbp2
Creb5.2	6e-10	0.827081	0.805	0.371	1.2e-06	7	Creb5
Nrxn3.1	3.89e-08	0.819615	0.988	0.95	7.78e-05	7	Nrxn3
Usp53.3	1.82e-09	0.777402	0.988	0.931	3.64e-06	7	Usp53
Gpr158.2	3.79e-06	0.761646	0.78	0.492	0.00758186	7	Gpr158
Cd109.1	1.79e-12	0.732024	0.78	0.265	3.58e-09	7	Cd109
Pgm5.3	1.38e-07	0.72908	0.732	0.408	0.000275242	7	Pgm5
Adamts5.1	3.87e-08	0.728478	0.951	0.944	7.74e-05	7	Adamts5
Afap1l2.1	1.21e-08	0.726571	0.402	0.187	2.42e-05	7	Afap1l2
Adra1a	7.72e-08	0.674325	0.927	0.822	0.000154393	7	Adra1a
Adam12.2	1.13e-05	0.626605	0.463	0.19	0.0225714	7	Adam12
Col4a5.1	2.67e-08	0.60508	0.671	0.318	5.35e-05	7	Col4a5
Prdx6.1	1.32e-06	0.599962	0.963	0.801	0.00264894	7	Prdx6
Gm4876.3	2.16e-05	0.567929	0.841	0.533	0.0432259	7	Gm4876
Fas.3	1.21e-05	0.558285	0.61	0.464	0.0242848	7	Fas
Smad3.1	1.1e-05	0.558215	0.72	0.595	0.0220263	7	Smad3
Atp10a.3	4.93e-10	0.530624	0.695	0.24	9.86e-07	7	Atp10a
Palld.1	1.13e-05	0.523129	0.866	0.713	0.0225714	7	Palld
Gm14964.3	1.13e-05	0.519564	0.841	0.611	0.0226819	7	Gm14964
Adamtsl3	9.86e-07	0.518257	0.28	0.118	0.0019714	7	Adamtsl3
Cacna1d.2	1.05e-06	0.515102	0.793	0.542	0.00210324	7	Cacna1d
Synpo2.3	1.2e-06	0.508142	0.902	0.623	0.00239284	7	Synpo2
Frmpd1	9.05e-06	0.505322	0.732	0.589	0.0180964	7	Frmpd1
Ptprj.1	8.24e-06	0.503464	1	0.972	0.0164735	7	Ptprj
Grk5	6.15e-11	0.498648	1	0.841	1.23e-07	7	Grk5
Aebp1.3	7.64e-10	0.491787	0.878	0.464	1.53e-06	7	Aebp1
Lgals3.3	3.8e-06	0.490739	0.805	0.436	0.00760505	7	Lgals3
Arhgap18	1.36e-15	0.444309	0.366	0.181	2.72e-12	7	Arhgap18
C530044C16Rik.3	2.21e-05	0.437871	0.756	0.526	0.044262	7	C530044C16Rik
Ccdc190.2	3.81e-06	0.437831	0.683	0.417	0.00762079	7	Ccdc190
Gm49171.2	9.32e-06	0.421441	0.39	0.265	0.0186398	7	Gm49171
Pde10a.2	4.6e-07	0.417558	1	0.963	0.00092076	7	Pde10a
Gm9750.2	1.75e-07	0.386582	0.707	0.324	0.000350614	7	Gm9750
Slc16a2.2	4.6e-07	0.38238	0.378	0.243	0.00092076	7	Slc16a2
Cgnl1	2.65e-10	0.354853	0.39	0.187	5.3e-07	7	Cgnl1
Ppfibp1.3	2.54e-10	0.345957	0.793	0.461	5.09e-07	7	Ppfibp1
Rras2.1	5.29e-09	0.325349	0.732	0.439	1.06e-05	7	Rras2
Reep1.2	1.72e-05	0.286269	0.963	0.907	0.0343868	7	Reep1
Il1r1.1	2e-07	0.266089	0.354	0.312	0.000399979	7	Il1r1
Gm15336	4.01e-07	-0.258553	0.268	0.277	0.000801141	7	Gm15336
Galntl6	1.2e-12	-0.261404	0.183	0.676	2.4e-09	7	Galntl6
Abcc12.3	3.22e-16	-0.26292	0.951	0.48	6.44e-13	7	Abcc12
Tmem132d	3.74e-23	-0.271947	0.024	0.455	7.49e-20	7	Tmem132d
Adamts17	1.11e-09	-0.279743	0.012	0.492	2.21e-06	7	Adamts17
Caln1.2	1.69e-05	-0.292076	1	1	0.0338958	7	Caln1
Mmp16	7.56e-13	-0.300471	0.207	0.377	1.51e-09	7	Mmp16
Fam135b.1	8.12e-06	-0.30242	0.207	0.399	0.0162304	7	Fam135b
Greb1l.2	1.71e-08	-0.311135	0.61	0.212	3.42e-05	7	Greb1l
Tex11.3	1.26e-09	-0.313216	0.854	0.396	2.53e-06	7	Tex11
Lrrk2.1	2.21e-08	-0.319728	0.402	0.545	4.42e-05	7	Lrrk2
A330049N07Rik.1	4.51e-17	-0.325135	0.098	0.558	9.01e-14	7	A330049N07Rik
Arhgap24.2	1.07e-09	-0.331163	0.463	0.639	2.15e-06	7	Arhgap24
Hdac9.1	1.04e-08	-0.34683	0.5	0.875	2.08e-05	7	Hdac9
Dync1i1	1.4e-06	-0.368221	0.488	0.723	0.00280905	7	Dync1i1
Snap25	1.19e-12	-0.368527	0.89	0.931	2.39e-09	7	Snap25
Gm10848.2	1.18e-05	-0.375455	0.415	0.539	0.023585	7	Gm10848
Ptprn2.1	2.33e-05	-0.383112	0.939	0.81	0.0466252	7	Ptprn2
Aifm3.2	3.86e-25	-0.396955	0.098	0.405	7.71e-22	7	Aifm3
Pdgfc	4.93e-13	-0.412009	0.183	0.632	9.86e-10	7	Pdgfc
Gm1604a	2.27e-14	-0.451635	0.183	0.399	4.55e-11	7	Gm1604a
Apbb1ip.2	9.63e-06	-0.459064	0.817	0.364	0.019262	7	Apbb1ip
Nxpe2	1.21e-13	-0.464975	0.195	0.308	2.43e-10	7	Nxpe2
Hbb-bs.1	7.42e-06	-0.47517	0.134	0.259	0.0148419	7	Hbb-bs
Gabbr2.1	8.96e-06	-0.505686	0.549	0.287	0.0179186	7	Gabbr2
Dok5.2	1.85e-06	-0.507756	0.354	0.651	0.0037006	7	Dok5
Ryr2.2	3.84e-08	-0.51643	0.22	0.293	7.69e-05	7	Ryr2
Mgll.1	1.84e-08	-0.540105	0.183	0.346	3.68e-05	7	Mgll
Cped1.3	1.72e-05	-0.544625	1	0.975	0.0343868	7	Cped1
Padi2	6.2e-09	-0.57169	0.341	0.72	1.24e-05	7	Padi2
4833423E24Rik.2	4.13e-15	-0.632428	0.244	0.399	8.27e-12	7	4833423E24Rik
Ano1.2	4.88e-07	-0.659286	0.122	0.29	0.000976031	7	Ano1
Slc1a2.4	9.34e-07	-0.665432	0.988	0.978	0.00186765	7	Slc1a2
Tox.5	2.15e-05	-0.666471	0.512	0.72	0.0430215	7	Tox
Arhgef26.1	1.21e-05	-0.669128	0.793	0.841	0.0241668	7	Arhgef26
Gm30382.1	3.2e-07	-0.672472	0.963	0.495	0.000640313	7	Gm30382
Fgf14.2	9.41e-06	-0.690658	1	1	0.0188244	7	Fgf14
Myo10.2	5.49e-06	-0.696139	0.61	0.682	0.0109881	7	Myo10
Gabra2.2	4.97e-06	-0.704735	0.89	0.941	0.00993165	7	Gabra2
Csgalnact1.4	5.52e-06	-0.741365	0.963	0.913	0.0110436	7	Csgalnact1
Gjb6.4	8.59e-14	-0.741803	0.976	1	1.72e-10	7	Gjb6
Pdgfd.1	1.18e-05	-0.77391	1	0.981	0.023585	7	Pdgfd
Adcy8.2	1.86e-05	-0.788659	1	0.997	0.0371218	7	Adcy8
Ntm.3	4.98e-15	-0.791533	1	0.994	9.96e-12	7	Ntm
Tenm4.4	4.41e-08	-0.84604	0.561	0.695	8.83e-05	7	Tenm4
Lsamp.3	2.57e-07	-0.847799	1	1	0.00051378	7	Lsamp
Gm33680	2.42e-06	-0.853016	0.561	0.726	0.0048355	7	Gm33680
Fat3.3	1.68e-07	-0.855229	1	0.994	0.000336797	7	Fat3
Sparcl1.1	1.92e-11	-0.86166	0.793	0.944	3.84e-08	7	Sparcl1
Phkg1	1.13e-08	-0.922799	0.634	0.85	2.26e-05	7	Phkg1
Lhfpl3.2	2.33e-06	-0.966833	0.89	0.872	0.00466197	7	Lhfpl3
Dgkb.4	3.51e-06	-0.98244	1	0.991	0.00702024	7	Dgkb
Robo2.2	1.32e-07	-0.997809	1	1	0.000264311	7	Robo2
Slc6a11.3	1.92e-07	-1.03111	0.549	0.651	0.000384284	7	Slc6a11
Prex2.3	1.86e-08	-1.13727	0.854	0.981	3.73e-05	7	Prex2
Mgat4c.3	3.98e-11	-1.46273	1	1	7.96e-08	7	Mgat4c
Lrrc4c.4	1.02e-16	-1.52453	1	1	2.04e-13	7	Lrrc4c
Gm12239.4	9.99e-12	-2.5035	0.854	0.935	2e-08	7	Gm12239
Fyb	1.53e-31	3.20805	1	0.013	3.06e-28	8	Fyb
Siglech	5.23e-46	2.49067	1	0	1.05e-42	8	Siglech
Gm10790	5.2e-30	2.32566	0.75	0.008	1.04e-26	8	Gm10790
Cyth4	7.07e-16	2.25085	1	0.005	1.41e-12	8	Cyth4
Hexb	0.00812912	2.18088	0.75	0.201	1	8	Hexb
Ikzf1	2.96e-16	2.15988	0.75	0.005	5.93e-13	8	Ikzf1
Gm2629	1.36e-34	1.7678	0.75	0.008	2.71e-31	8	Gm2629
Blnk	1.69e-40	1.72114	1	0.01	3.37e-37	8	Blnk
Arhgap22.1	0.00866263	1.61252	1	0.551	1	8	Arhgap22
Selplg	5.46e-26	1.47513	0.75	0.01	1.09e-22	8	Selplg
Arhgap45	1.9e-50	1.47024	0.75	0.003	3.8e-47	8	Arhgap45
Gm50035	1.74e-23	1.34525	0.5	0.003	3.47e-20	8	Gm50035
Cd84	3.3e-10	1.28729	0.5	0.015	6.61e-07	8	Cd84
Ptprc	0.00806969	1.25763	0.5	0.018	1	8	Ptprc
Gm35154	1.31e-40	1.07998	0.75	0.005	2.61e-37	8	Gm35154
Rhoh	1.9e-50	1.07636	0.75	0.003	3.8e-47	8	Rhoh
Lcp2	4.19e-51	0.991541	0.75	0	8.38e-48	8	Lcp2
Ifi207	2.22e-23	0.807046	0.25	0	4.45e-20	8	Ifi207
Tlr7	2.22e-23	0.611317	0.25	0	4.45e-20	8	Tlr7
Gm41414	2.22e-23	0.572356	0.25	0	4.45e-20	8	Gm41414
H2-Eb1	7.93e-07	0.55239	0.25	0.005	0.00158641	8	H2-Eb1
Arhgef38	3.29e-12	0.448729	0.25	0.003	6.58e-09	8	Arhgef38
Mug2	2.22e-23	0.314377	0.25	0	4.45e-20	8	Mug2
Ms4a7	2.22e-23	0.314377	0.25	0	4.45e-20	8	Ms4a7
Ifi203	9.63e-09	0.31036	0.25	0.003	1.93e-05	8	Ifi203
Stk32b	1.73e-05	0.302335	0.25	0.01	0.0345367	8	Stk32b
Gm10649.3	0.0082334	-0.250135	1	0.952	1	8	Gm10649
